# Reprogramming of cardiac phosphoproteome, proteome and transcriptome confers resilience to chronic adenylyl cyclase-driven stress

**DOI:** 10.1101/2022.04.29.488779

**Authors:** Jia-Hua Qu, Khalid Chakir, Kirill V. Tarasov, Daniel R. Riordon, Maria Grazia Perino, Allwin Jennifa Silvester, Edward G. Lakatta

**Affiliations:** Laboratory of Cardiovascular Science, Intramural Research Program, National Institute on Aging, National Institutes of Health, Baltimore, MD 21224, USA; Department of Immunology, St. Jude Children’s Research Hospital, Memphis, TN 38105, USA

**Keywords:** left ventricle, adenylyl cyclase 8, AC-cAMP-PKA-Ca^2+^ signaling, phosphoproteome, proteome, transcriptome, PI3K/AKT signaling pathway

## Abstract

Our prior study (Tarasov, K. V. et al., 2022) discovered that numerous adaptive mechanisms emerge in response to cardiac-specific overexpression of adenylyl cyclase type 8 (TGAC8) which included overexpression of a large number of proteins. Here we conducted an unbiased phosphoproteomics analysis in order to determine the role of altered protein phosphorylation in the adaptive heart performance and protection profile of adult TGAC8 left ventricle (LV) at 3-4 months of age, and integrated the phosphoproteome with transcriptome and proteome. Based on differentially regulated phosphoproteins by genotype, numerous stress-response pathways within reprogrammed TGAC8 LV, including PKA, PI3K and AMPK signaling pathways, predicted upstream regulators (e.g., PDPK1, PAK1 and PTK2B), and downstream functions (e.g., cell viability, protein quality control), and metabolism were enriched. In addition to PKA, numerous other kinases and phosphatases were hyper-phosphorylated in TGAC8 vs. WT. Hyper-phosphorylated transcriptional factors in TGAC8 were associated with increased mRNA transcription, immune responses and metabolic pathways. Combination of the phosphoproteome with its proteome and with the previously published TGAC8 transcriptome enabled the elucidation of cardiac performance and adaptive protection profiles coordinately regulated at post-translational modification (PTM) (phosphorylation), translational and transcriptional levels. Many stress-response signaling pathways, i.e., PI3K/AKT, ERK/MAPK and ubiquitin labeling, were consistently enriched and activated in the TGAC8 LV at transcriptional, translational and PTM levels. Thus, reprogramming of the cardiac phosphoproteome, proteome and transcriptome confers resilience to chronic adenylyl cyclase-driven stress. We identified numerous pathways/function predictions via gene sets, phosphopeptides, and phosphoproteins, which may point to potential novel therapeutic targets to enhance heart adaptivity, maintaining heart performance while avoiding cardiac dysfunction.
