## Supplementary material for "Reprogramming of cardiac phosphoproteome, proteome and transcriptome confers resilience to chronic adenylyl cyclase-driven stress": File 3

### Sheet: Sheet1
All TFs
		unnormalized phospho
All TFs
Symbol	Entrez Gene Name	FC	logFC	pv	negative_logpv
Adnp	activity dependent neuroprotector homeobox	1.29021	0.367609	0.00156889	2.80441
Aebp2	AE binding protein 2	1.15979	0.213858	0.103748	0.984019
Aff4	AF4/FMR2 family member 4	1.33389	0.415643	0.00117359	2.93048
Ar	androgen receptor	1.45911	0.545091	0.00653597	2.18469
Arid1a	AT-rich interaction domain 1A	1.26568	0.339916	0.00267376	2.57288
Arid4b	AT-rich interaction domain 4B	1.24685	0.318293	0.0177771	1.75014
Arid5b	AT-rich interaction domain 5B	1.30438	0.383367	0.0250569	1.60107
Arnt	aryl hydrocarbon receptor nuclear translocator	1.56016	0.64169	0.0073343	2.13464
Arntl	aryl hydrocarbon receptor nuclear translocator like	1.64991	0.72239	0.00304287	2.51672
Atf1	activating transcription factor 1	1.39628	0.481586	0.00330864	2.48035
Atf6	activating transcription factor 6	1.06197	0.086748	0.380106	0.420095
Atf7	activating transcription factor 7	1.17242	0.229484	0.00347781	2.45869
Bach1	BTB domain and CNC homolog 1	1.31328	0.393174	0.0252747	1.59731
Bcl6	B-cell CLL/lymphoma 6	1.35637	0.439747	0.00231326	2.63578
Bclaf1	BCL2 associated transcription factor 1	1.11369	0.155351	0.0951074	1.02179
Carhsp1	calcium regulated heat stable protein 1	1.28022	0.35639	0.0197147	1.70521
Casz1	castor zinc finger 1	1.25853	0.331745	0.026894	1.57034
Cc2d1a	coiled-coil and C2 domain containing 1A	1.33636	0.418304	0.00864632	2.06317
Cdc5l	cell division cycle 5 like	1.27457	0.350012	0.0236858	1.62551
Cic	capicua transcriptional repressor	1.1736	0.230937	0.00996347	2.00159
Clock	clock circadian regulator	1.30407	0.383016	0.0112327	1.94951
Creb1	cAMP responsive element binding protein 1	1.08817	0.121907	0.0699311	1.15533
Csde1	cold shock domain containing E1	1.09307	0.12838	0.0954609	1.02017
Cux1	cut-like homeobox 1	1.28925	0.366528	0.000269561	3.56934
Dach1	dachshund family transcription factor 1	1.05724	0.0802981	0.396347	0.401924
Dbp	D-box binding PAR bZIP transcription factor	1.20467	0.268644	0.16906	0.771958
Deaf1	DEAF1, transcription factor	1.1571	0.210515	0.0227443	1.64313
Dnajc2	DnaJ heat shock protein family (Hsp40) member C2	1.13616	0.184165	0.0112307	1.94959
Elf1	E74 like ETS transcription factor 1	1.17858	0.23705	0.232692	0.633218
Elk3	ELK3, ETS transcription factor	1.06737	0.0940537	0.648847	0.187858
Erf	ETS2 repressor factor	1.31067	0.390308	0.00215793	2.66596
Erg	ERG, ETS transcription factor	1.29159	0.369152	0.000938849	3.0274
Ets1	ETS proto-oncogene 1, transcription factor	1.20798	0.272592	0.049925	1.30168
Etv6	ETS variant 6	1.31327	0.393168	0.0135204	1.86901
Fli1	Fli-1 proto-oncogene, ETS transcription factor	1.12972	0.17597	0.0464499	1.33302
Fosl2	FOS like 2, AP-1 transcription factor subunit	1.22691	0.295034	0.0337896	1.47122
Foxj2	forkhead box J2	1.29851	0.376856	0.000643889	3.19119
Foxj3	forkhead box J3	1.39763	0.482984	0.109012	0.962524
Foxk1	forkhead box K1	1.14919	0.20062	0.13188	0.87982
Foxk2	forkhead box K2	1.08415	0.116559	0.305452	0.515056
Foxo1	forkhead box O1	1.24078	0.311251	0.00529075	2.27648
Foxo3	forkhead box O3	0.970009	-0.0439301	0.720707	0.142241
Foxo4	forkhead box O4	1.01126	0.01615	0.900524	0.0455046
Gata4	GATA binding protein 4	1.34278	0.425224	0.0216152	1.66524
Gata6	GATA binding protein 6	1.25625	0.329126	0.00152015	2.81811
Gatad2b	GATA zinc finger domain containing 2B	1.20156	0.26491	0.0565298	1.24772
Gon4l	gon-4 like	1.32073	0.401336	0.0049224	2.30782
Gpbp1	GC-rich promoter binding protein 1	1.37759	0.462149	0.00479059	2.31961
Gpbp1l1	GC-rich promoter binding protein 1 like 1	1.1252	0.170179	0.177123	0.751726
Hbp1	HMG-box transcription factor 1	1.1929	0.254468	0.079744	1.0983
Hic1	hypermethylated in cancer 1	1.2883	0.365472	0.000403428	3.39423
Hivep2	human immunodeficiency virus type I enhancer binding protein 2	1.13704	0.185287	0.0627183	1.20261
Hmg20a	high mobility group 20A	0.908325	-0.138719	0.465334	0.332235
Hopx	HOP homeobox	1.03609	0.0511445	0.772293	0.112218
Hsf1	heat shock transcription factor 1	1.16866	0.224851	0.0620418	1.20732
Irf3	interferon regulatory factor 3	1.24861	0.320324	0.0153385	1.81422
Irf9	interferon regulatory factor 9	1.35782	0.441295	0.0118804	1.92517
Irx1	iroquois homeobox 1	1.21829	0.284861	0.093591	1.02877
Irx2	iroquois homeobox 2	1.33231	0.413928	0.0518674	1.28511
Irx3	iroquois homeobox 3	0.828961	-0.270624	0.129968	0.886164
Irx5	Iroquois related homeobox 5 (Drosophila)	0.953844	-0.0681742	0.537874	0.269319
Jdp2	Jun dimerization protein 2	1.29167	0.369238	0.0152043	1.81803
Jun	Jun proto-oncogene, AP-1 transcription factor subunit	1.33625	0.418188	0.062056	1.20722
Jund	JunD proto-oncogene, AP-1 transcription factor subunit	1.15003	0.201672	0.0424557	1.37206
Khsrp	KH-type splicing regulatory protein	1.2088	0.273572	0.00422646	2.37402
Klf12	Kruppel like factor 12	1.09056	0.125072	0.415901	0.381011
Klf3	Kruppel like factor 3	1.18302	0.242478	0.0689566	1.16142
Klf6	Kruppel like factor 6	0.982309	-0.0257515	0.850556	0.0702968
L3mbtl3	l(3)mbt-like 3 (Drosophila)	1.19339	0.255065	0.0450563	1.34624
Lrrfip1	LRR binding FLII interacting protein 1	1.17145	0.22829	0.169772	0.770135
Lrrfip2	leucine rich repeat (in FLII) interacting protein 2	1.23947	0.309724	0.000644679	3.19066
Maf1	MAF1 homolog, negative regulator of RNA polymerase III	1.71041	0.774341	0.00608233	2.21593
Mbd1	methyl-CpG binding domain protein 1	1.18765	0.248105	0.0735288	1.13354
Mbd2	methyl-CpG binding domain protein 2	1.01323	0.0189598	0.873662	0.0586563
Mecp2	methyl-CpG binding protein 2	1.06207	0.0868803	0.46118	0.336129
Mef2a	myocyte enhancer factor 2A	1.15085	0.202694	0.151607	0.819282
Mef2c	myocyte enhancer factor 2C	1.10643	0.145907	0.213075	0.671467
Mef2d	myocyte enhancer factor 2D	1.17974	0.238467	0.0486573	1.31285
Meis1	Meis homeobox 1	1.10858	0.148713	0.226239	0.645432
Meox2	mesenchyme homeobox 2	1.46525	0.551149	0.000518159	3.28554
Mier1	MIER1 transcriptional regulator	1.15362	0.206163	0.0791464	1.10157
Mitf	melanogenesis associated transcription factor	1.35865	0.442178	0.0221617	1.6544
Mkrn2	makorin ring finger protein 2	0.798506	-0.324625	0.109766	0.959533
Mllt10	myeloid/lymphoid or mixed-lineage leukemia; translocated to, 10	1.35899	0.442534	0.0313836	1.5033
Mlx	MLX, MAX dimerization protein	1.11867	0.161789	0.122706	0.911133
Mlxip	MLX interacting protein	1.20694	0.271351	0.0642791	1.19193
Mlxipl	MLX interacting protein like	1.10919	0.149509	0.180242	0.744144
Mta1	metastasis associated 1	1.18784	0.248337	0.0703312	1.15285
Mta3	metastasis associated 1 family member 3	1.59497	0.673528	0.00166496	2.7786
Mysm1	Myb like, SWIRM and MPN domains 1	1.27507	0.350574	0.0957222	1.01899
Ncoa1	nuclear receptor coactivator 1	1.41941	0.505293	0.0144719	1.83948
Ncor1	nuclear receptor corepressor 1	1.21965	0.286472	0.0266963	1.57355
Ncor2	nuclear receptor corepressor 2	1.29824	0.376555	0.015688	1.80443
Nfatc1	nuclear factor of activated T-cells 1	1.28561	0.362448	0.0016862	2.77309
Nfatc2	nuclear factor of activated T-cells 2	1.32822	0.409497	0.055904	1.25256
Nfia	nuclear factor I A	1.22612	0.294105	0.11385	0.943667
Nfib	nuclear factor I B	1.3474	0.430175	0.00112029	2.95067
Nfic	nuclear factor I C	1.49442	0.579582	0.0261485	1.58255
Nfix	nuclear factor I X	1.20008	0.263137	0.208813	0.680243
Nfkb1	nuclear factor kappa B subunit 1	1.52431	0.608155	0.0181273	1.74167
Nfkb2	nuclear factor kappa B subunit 2	1.31808	0.398443	0.0180846	1.74269
Nfrkb	nuclear factor related to kappaB binding protein	1.30461	0.383614	0.0029096	2.53617
Nfx1	nuclear transcription factor, X-box binding 1	1.31248	0.392297	0.00662242	2.17898
Nfya	nuclear transcription factor Y subunit alpha	0.957026	-0.0633696	0.539608	0.267922
Nkx2-5	NK2 homeobox 5	1.06141	0.0859753	0.454742	0.342235
Nme2	NME/NM23 nucleoside diphosphate kinase 2	0.925418	-0.111822	0.0982093	1.00785
Nr1d1	nuclear receptor subfamily 1 group D member 1	1.11927	0.162564	0.159991	0.795905
Nr2f6	nuclear receptor subfamily 2 group F member 6	1.22456	0.292262	0.0535152	1.27152
Nr3c2	nuclear receptor subfamily 3 group C member 2	1.38033	0.465017	0.024724	1.60688
Parp12	poly(ADP-ribose) polymerase family member 12	1.63877	0.712613	0.00181142	2.74198
Phb	prohibitin	1.05801	0.0813553	0.502307	0.299031
Pias1	protein inhibitor of activated STAT 1	1.33215	0.41376	0.0464549	1.33297
Pknox1	PBX/knotted 1 homeobox 1	1.12973	0.175982	0.0463732	1.33373
Pou2f1	POU class 2 homeobox 1	1.16957	0.225981	0.0985971	1.00614
Prox1	prospero homeobox 1	1.2302	0.298892	0.0553405	1.25696
Pura	purine rich element binding protein A	1.46895	0.554786	6.52e-05	4.18573
Purb	purine rich element binding protein B	1.18132	0.240401	0.0362338	1.44089
Purg	purine rich element binding protein G	0.520128	-0.943063	0.0126603	1.89756
Rcor1	REST corepressor 1	1.13576	0.183659	0.0127746	1.89365
Rcor3	REST corepressor 3	1.03526	0.0499888	0.601381	0.22085
Rere	arginine-glutamic acid dipeptide repeats	1.13024	0.176632	0.0411962	1.38514
Rfx1	regulatory factor X1	1.29183	0.369412	0.07159	1.14515
Rreb1	ras responsive element binding protein 1	1.13852	0.187161	0.127683	0.893867
Six4	SIX homeobox 4	0.986419	-0.0197271	0.868401	0.0612796
Smad1	SMAD family member 1	0.893623	-0.162263	0.283884	0.54686
Smad6	SMAD family member 6	1.10419	0.142984	0.110339	0.95727
Smarcc1	SWI/SNF related, matrix associated, actin dependent regulator of chromatin subfamily c member 1	1.21727	0.283652	0.00563793	2.24888
Smarcc2	SWI/SNF related, matrix associated, actin dependent regulator of chromatin subfamily c member 2	1.11144	0.152425	0.00334521	2.47558
Snapc4	small nuclear RNA activating complex polypeptide 4	1.09894	0.136115	0.395254	0.403124
Son	SON DNA binding protein	1.26512	0.339277	0.0184918	1.73302
Sox13	SRY-box 13	1.16431	0.21947	0.049611	1.30442
Sox18	SRY-box 18	1.02671	0.0380267	0.639673	0.194042
Sox6	SRY-box 6	1.0017	0.0024557	0.978608	0.00939113
Sox7	SRY-box 7	1.22672	0.294804	0.0758194	1.12022
Sp1	Sp1 transcription factor	1.15172	0.203795	0.117885	0.928542
Sp100	nuclear antigen Sp100	1.17857	0.237037	0.0149019	1.82676
Sp110	SP110 nuclear body protein	1.1315	0.178241	0.15031	0.823013
Sp2	Sp2 transcription factor	1.12009	0.163621	0.317737	0.497932
Sp3	Sp3 transcription factor	1.14933	0.200788	0.0603439	1.21937
Sp4	Sp4 transcription factor	0.819521	-0.287148	0.427395	0.369171
Srf	serum response factor	1.18046	0.239348	0.0530189	1.27557
Ssrp1	structure specific recognition protein 1	1.27059	0.345502	0.0287435	1.54146
Stat1	signal transducer and activator of transcription 1	1.35394	0.437161	0.00431023	2.3655
Stat3	signal transducer and activator of transcription 3	1.50379	0.588603	0.00290862	2.53631
Stat5a	signal transducer and activator of transcription 5A	1.37284	0.457167	0.373875	0.427273
Stat5b	signal transducer and activator of transcription 5B	1.39172	0.476873	0.125614	0.900963
Tax1bp1	Tax1 binding protein 1	1.18796	0.248487	0.00272046	2.56536
Tbx2	T-box 2	1.21486	0.28079	0.135122	0.869274
Tbx3	T-box 3	1.36114	0.444816	0.00223828	2.65009
Tcf12	transcription factor 12	1.19948	0.262406	0.0155431	1.80846
Tcf15	transcription factor 15 (basic helix-loop-helix)	1.0702	0.0978742	0.494668	0.305687
Tcf3	transcription factor 3	1.14817	0.199333	0.080416	1.09466
Tcf4	transcription factor 4	1.3227	0.403484	0.000697421	3.1565
Tfe3	transcription factor binding to IGHM enhancer 3	0.961835	-0.056138	0.660924	0.179849
Tfeb	transcription factor EB	1.09568	0.13183	0.119667	0.922026
Tmf1	TATA element modulatory factor 1	1.0836	0.115832	0.075105	1.12433
Tox4	TOX high mobility group box family member 4	0.660702	-0.597928	0.323257	0.490452
Trps1	transcriptional repressor GATA binding 1	1.31818	0.39855	0.0104394	1.98133
Tsc22d3	TSC22 domain family member 3	1.11533	0.157472	0.199838	0.699321
Tsc22d4	TSC22 domain family member 4	1.04811	0.0677874	0.547002	0.262011
Tulp3	tubby like protein 3	1.0324	0.0460066	0.509783	0.292614
Ybx1	Y-box binding protein 1	1.06612	0.0923748	0.190422	0.720283
Ybx2	Y-box binding protein 2	1.25952	0.332872	0.00755795	2.1216
Zbed6	zinc finger BED-type containing 6	1.13712	0.18538	0.0546006	1.2628
Zbtb20	zinc finger and BTB domain containing 20	1.42918	0.515186	0.00311212	2.50694
Zbtb44	zinc finger and BTB domain containing 44	1.22566	0.293557	0.0186743	1.72876
Zbtb7a	zinc finger and BTB domain containing 7A	1.33745	0.419486	0.0259309	1.58618
Zeb1	zinc finger E-box binding homeobox 1	1.26087	0.334414	0.00774341	2.11107
Zeb2	zinc finger E-box binding homeobox 2	1.10726	0.146989	0.132564	0.877575
Zfhx3	zinc finger homeobox 3	1.46398	0.549893	0.0129517	1.88767
Zfp148	zinc finger protein 148	1.14848	0.199723	0.114341	0.941798
Zfp318	zinc finger protein 318	1.32709	0.408265	0.00821606	2.08534
Zfp36l1	ZFP36 ring finger protein like 1	1.09422	0.129899	0.371997	0.42946
Zfp36l2	ZFP36 ring finger protein like 2	1.08944	0.123585	0.231047	0.636301
Zfp385a	zinc finger protein 385A	1.14324	0.193134	0.0860322	1.06534
Zfp518b	zinc finger protein 518B	1.25063	0.32266	0.0449885	1.3469
Zfp521	zinc finger protein 521	1.18419	0.243899	0.0360695	1.44286
Zfp532	zinc finger protein 532	1.43945	0.525516	0.0009917	3.00362
Zfp592	zinc finger protein 592	1.16385	0.21891	0.185778	0.731005
Zfp608	zinc finger protein 608	1.30934	0.388842	0.0119191	1.92376
Zfp609	zinc finger protein 609	1.41441	0.500203	0.00602158	2.22029
Zfp629	zinc finger protein 629	1.85268	0.88961	0.0657409	1.18216
Zfp639	zinc finger protein 639	1.11615	0.158536	0.0837907	1.0768
Zfp652	zinc finger protein 652	1.08568	0.118599	0.144508	0.840107
Zfp687	zinc finger protein 687	1.22833	0.296695	0.00695413	2.15776
Zfp768	zinc finger protein 768	1.05313	0.0746869	0.143495	0.843164
Zfp827	zinc finger protein 827	1.11938	0.162696	0.147358	0.831627
Zfp91	ZFP91 zinc finger protein	0.974075	-0.0378952	0.862717	0.0641316
Zfpm1	zinc finger protein, FOG family member 1	1.18105	0.240069	0.217136	0.663268
Zfpm2	zinc finger protein, FOG family member 2	1.22108	0.288162	0.0860613	1.06519
Zgpat	zinc finger CCCH-type and G-patch domain containing	0.98171	-0.026631	0.892935	0.0491801

### Sheet: Sheet2
p-value < 0.05
		unnormalized phospho
Symbol	Entrez Gene Name	FC	logFC	pv	negative_logpv
Adnp	activity dependent neuroprotector homeobox	1.29021	0.367609	0.00156889	2.80441
Aff4	AF4/FMR2 family member 4	1.33389	0.415643	0.00117359	2.93048
Ar	androgen receptor	1.45911	0.545091	0.00653597	2.18469
Arid1a	AT-rich interaction domain 1A	1.26568	0.339916	0.00267376	2.57288
Arid4b	AT-rich interaction domain 4B	1.24685	0.318293	0.0177771	1.75014
Arid5b	AT-rich interaction domain 5B	1.30438	0.383367	0.0250569	1.60107
Arnt	aryl hydrocarbon receptor nuclear translocator	1.56016	0.64169	0.0073343	2.13464
Arntl	aryl hydrocarbon receptor nuclear translocator like	1.64991	0.72239	0.00304287	2.51672
Atf1	activating transcription factor 1	1.39628	0.481586	0.00330864	2.48035
Atf7	activating transcription factor 7	1.17242	0.229484	0.00347781	2.45869
Bach1	BTB domain and CNC homolog 1	1.31328	0.393174	0.0252747	1.59731
Bcl6	B-cell CLL/lymphoma 6	1.35637	0.439747	0.00231326	2.63578
Carhsp1	calcium regulated heat stable protein 1	1.28022	0.35639	0.0197147	1.70521
Casz1	castor zinc finger 1	1.25853	0.331745	0.026894	1.57034
Cc2d1a	coiled-coil and C2 domain containing 1A	1.33636	0.418304	0.00864632	2.06317
Cdc5l	cell division cycle 5 like	1.27457	0.350012	0.0236858	1.62551
Cic	capicua transcriptional repressor	1.1736	0.230937	0.00996347	2.00159
Clock	clock circadian regulator	1.30407	0.383016	0.0112327	1.94951
Cux1	cut-like homeobox 1	1.28925	0.366528	0.000269561	3.56934
Deaf1	DEAF1, transcription factor	1.1571	0.210515	0.0227443	1.64313
Dnajc2	DnaJ heat shock protein family (Hsp40) member C2	1.13616	0.184165	0.0112307	1.94959
Erf	ETS2 repressor factor	1.31067	0.390308	0.00215793	2.66596
Erg	ERG, ETS transcription factor	1.29159	0.369152	0.000938849	3.0274
Ets1	ETS proto-oncogene 1, transcription factor	1.20798	0.272592	0.049925	1.30168
Etv6	ETS variant 6	1.31327	0.393168	0.0135204	1.86901
Fli1	Fli-1 proto-oncogene, ETS transcription factor	1.12972	0.17597	0.0464499	1.33302
Fosl2	FOS like 2, AP-1 transcription factor subunit	1.22691	0.295034	0.0337896	1.47122
Foxj2	forkhead box J2	1.29851	0.376856	0.000643889	3.19119
Foxo1	forkhead box O1	1.24078	0.311251	0.00529075	2.27648
Gata4	GATA binding protein 4	1.34278	0.425224	0.0216152	1.66524
Gata6	GATA binding protein 6	1.25625	0.329126	0.00152015	2.81811
Gon4l	gon-4 like	1.32073	0.401336	0.0049224	2.30782
Gpbp1	GC-rich promoter binding protein 1	1.37759	0.462149	0.00479059	2.31961
Hic1	hypermethylated in cancer 1	1.2883	0.365472	0.000403428	3.39423
Irf3	interferon regulatory factor 3	1.24861	0.320324	0.0153385	1.81422
Irf9	interferon regulatory factor 9	1.35782	0.441295	0.0118804	1.92517
Jdp2	Jun dimerization protein 2	1.29167	0.369238	0.0152043	1.81803
Jund	JunD proto-oncogene, AP-1 transcription factor subunit	1.15003	0.201672	0.0424557	1.37206
Khsrp	KH-type splicing regulatory protein	1.2088	0.273572	0.00422646	2.37402
L3mbtl3	l(3)mbt-like 3 (Drosophila)	1.19339	0.255065	0.0450563	1.34624
Lrrfip2	leucine rich repeat (in FLII) interacting protein 2	1.23947	0.309724	0.000644679	3.19066
Maf1	MAF1 homolog, negative regulator of RNA polymerase III	1.71041	0.774341	0.00608233	2.21593
Mef2d	myocyte enhancer factor 2D	1.17974	0.238467	0.0486573	1.31285
Meox2	mesenchyme homeobox 2	1.46525	0.551149	0.000518159	3.28554
Mitf	melanogenesis associated transcription factor	1.35865	0.442178	0.0221617	1.6544
Mllt10	myeloid/lymphoid or mixed-lineage leukemia; translocated to, 10	1.35899	0.442534	0.0313836	1.5033
Mta3	metastasis associated 1 family member 3	1.59497	0.673528	0.00166496	2.7786
Ncoa1	nuclear receptor coactivator 1	1.41941	0.505293	0.0144719	1.83948
Ncor1	nuclear receptor corepressor 1	1.21965	0.286472	0.0266963	1.57355
Ncor2	nuclear receptor corepressor 2	1.29824	0.376555	0.015688	1.80443
Nfatc1	nuclear factor of activated T-cells 1	1.28561	0.362448	0.0016862	2.77309
Nfib	nuclear factor I B	1.3474	0.430175	0.00112029	2.95067
Nfic	nuclear factor I C	1.49442	0.579582	0.0261485	1.58255
Nfkb1	nuclear factor kappa B subunit 1	1.52431	0.608155	0.0181273	1.74167
Nfkb2	nuclear factor kappa B subunit 2	1.31808	0.398443	0.0180846	1.74269
Nfrkb	nuclear factor related to kappaB binding protein	1.30461	0.383614	0.0029096	2.53617
Nfx1	nuclear transcription factor, X-box binding 1	1.31248	0.392297	0.00662242	2.17898
Nr3c2	nuclear receptor subfamily 3 group C member 2	1.38033	0.465017	0.024724	1.60688
Parp12	poly(ADP-ribose) polymerase family member 12	1.63877	0.712613	0.00181142	2.74198
Pias1	protein inhibitor of activated STAT 1	1.33215	0.41376	0.0464549	1.33297
Pknox1	PBX/knotted 1 homeobox 1	1.12973	0.175982	0.0463732	1.33373
Pura	purine rich element binding protein A	1.46895	0.554786	6.52e-05	4.18573
Purb	purine rich element binding protein B	1.18132	0.240401	0.0362338	1.44089
Purg	purine rich element binding protein G	0.520128	-0.943063	0.0126603	1.89756
Rcor1	REST corepressor 1	1.13576	0.183659	0.0127746	1.89365
Rere	arginine-glutamic acid dipeptide repeats	1.13024	0.176632	0.0411962	1.38514
Smarcc1	SWI/SNF related, matrix associated, actin dependent regulator of chromatin subfamily c member 1	1.21727	0.283652	0.00563793	2.24888
Smarcc2	SWI/SNF related, matrix associated, actin dependent regulator of chromatin subfamily c member 2	1.11144	0.152425	0.00334521	2.47558
Son	SON DNA binding protein	1.26512	0.339277	0.0184918	1.73302
Sox13	SRY-box 13	1.16431	0.21947	0.049611	1.30442
Sp100	nuclear antigen Sp100	1.17857	0.237037	0.0149019	1.82676
Ssrp1	structure specific recognition protein 1	1.27059	0.345502	0.0287435	1.54146
Stat1	signal transducer and activator of transcription 1	1.35394	0.437161	0.00431023	2.3655
Stat3	signal transducer and activator of transcription 3	1.50379	0.588603	0.00290862	2.53631
Tax1bp1	Tax1 binding protein 1	1.18796	0.248487	0.00272046	2.56536
Tbx3	T-box 3	1.36114	0.444816	0.00223828	2.65009
Tcf12	transcription factor 12	1.19948	0.262406	0.0155431	1.80846
Tcf4	transcription factor 4	1.3227	0.403484	0.000697421	3.1565
Trps1	transcriptional repressor GATA binding 1	1.31818	0.39855	0.0104394	1.98133
Ybx2	Y-box binding protein 2	1.25952	0.332872	0.00755795	2.1216
Zbtb20	zinc finger and BTB domain containing 20	1.42918	0.515186	0.00311212	2.50694
Zbtb44	zinc finger and BTB domain containing 44	1.22566	0.293557	0.0186743	1.72876
Zbtb7a	zinc finger and BTB domain containing 7A	1.33745	0.419486	0.0259309	1.58618
Zeb1	zinc finger E-box binding homeobox 1	1.26087	0.334414	0.00774341	2.11107
Zfhx3	zinc finger homeobox 3	1.46398	0.549893	0.0129517	1.88767
Zfp318	zinc finger protein 318	1.32709	0.408265	0.00821606	2.08534
Zfp518b	zinc finger protein 518B	1.25063	0.32266	0.0449885	1.3469
Zfp521	zinc finger protein 521	1.18419	0.243899	0.0360695	1.44286
Zfp532	zinc finger protein 532	1.43945	0.525516	0.0009917	3.00362
Zfp608	zinc finger protein 608	1.30934	0.388842	0.0119191	1.92376
Zfp609	zinc finger protein 609	1.41441	0.500203	0.00602158	2.22029
Zfp687	zinc finger protein 687	1.22833	0.296695	0.00695413	2.15776
