## Supplementary material for "Reprogramming of cardiac phosphoproteome, proteome and transcriptome confers resilience to chronic adenylyl cyclase-driven stress": File 4

### Sheet: Sheet1
KEGG pathway analysis
#term ID	term description	observed gene count	background gene count	false discovery rate	matching proteins in your network (labels)
mmu05202	Transcriptional misregulation in cancer	10	167	3.28e-07	Atf1,Bcl6,Erg,Etv6,Fli1,Foxo1,Mitf,Ncor1,Nfkb1,Zeb1
mmu04380	Osteoclast differentiation	8	122	3.4e-06	Fosl2,Irf9,Jund,Mitf,Nfatc1,Nfkb1,Nfkb2,Stat1
mmu05160	Hepatitis C	6	133	0.00081	Irf3,Irf9,Nfkb1,Pias1,Stat1,Stat3
mmu05168	Herpes simplex infection	7	202	0.00081	Arntl,Clock,Irf3,Irf9,Nfkb1,Sp100,Stat1
mmu04933	AGE-RAGE signaling pathway in diabetic complications	5	100	0.0013	Foxo1,Nfatc1,Nfkb1,Stat1,Stat3
mmu05200	Pathways in cancer	10	522	0.0013	Ar,Arnt,Ets1,Foxo1,Mitf,Ncoa1,Nfkb1,Nfkb2,Stat1,Stat3
mmu05215	Prostate cancer	5	97	0.0013	Ar,Erg,Foxo1,Nfkb1,Zeb1
mmu04919	Thyroid hormone signaling pathway	5	115	0.0016	Foxo1,Gata4,Ncoa1,Ncor1,Stat1
mmu05321	Inflammatory bowel disease (IBD)	4	58	0.0016	Nfatc1,Nfkb1,Stat1,Stat3
mmu05167	Kaposi's sarcoma-associated herpesvirus infection	6	203	0.0021	Irf3,Irf9,Nfatc1,Nfkb1,Stat1,Stat3
mmu05203	Viral carcinogenesis	6	199	0.0021	Irf3,Irf9,Nfkb1,Nfkb2,Sp100,Stat3
mmu05162	Measles	5	132	0.0022	Irf3,Irf9,Nfkb1,Stat1,Stat3
mmu05161	Hepatitis B	5	143	0.0029	Irf3,Nfatc1,Nfkb1,Stat1,Stat3
mmu04218	Cellular senescence	5	171	0.0058	Ets1,Foxo1,Gata4,Nfatc1,Nfkb1
mmu04659	Th17 cell differentiation	4	100	0.006	Nfatc1,Nfkb1,Stat1,Stat3
mmu05169	Epstein-Barr virus infection	5	205	0.0112	Irf3,Ncor2,Nfkb1,Nfkb2,Stat3
mmu05165	Human papillomavirus infection	6	335	0.0171	Foxo1,Irf3,Irf9,Nfkb1,Nfx1,Stat1
mmu04917	Prolactin signaling pathway	3	72	0.0204	Nfkb1,Stat1,Stat3
mmu05212	Pancreatic cancer	3	74	0.0208	Nfkb1,Stat1,Stat3
mmu04630	Jak-STAT signaling pathway	4	161	0.0242	Irf9,Pias1,Stat1,Stat3
mmu04621	NOD-like receptor signaling pathway	4	164	0.0246	Irf3,Irf9,Nfkb1,Stat1
mmu04658	Th1 and Th2 cell differentiation	3	86	0.0246	Nfatc1,Nfkb1,Stat1
mmu05164	Influenza A	4	165	0.0246	Irf3,Irf9,Nfkb1,Stat1
mmu05166	HTLV-I infection	5	269	0.0246	Atf1,Ets1,Nfatc1,Nfkb1,Nfkb2
mmu04710	Circadian rhythm	2	30	0.0303	Arntl,Clock
mmu04620	Toll-like receptor signaling pathway	3	98	0.0322	Irf3,Nfkb1,Stat1
mmu04066	HIF-1 signaling pathway	3	102	0.0345	Arnt,Nfkb1,Stat3
mmu04931	Insulin resistance	3	108	0.0377	Foxo1,Nfkb1,Stat3
mmu05145	Toxoplasmosis	3	107	0.0377	Nfkb1,Stat1,Stat3
