## Supplementary material for "Reprogramming of cardiac phosphoproteome, proteome and transcriptome confers resilience to chronic adenylyl cyclase-driven stress": File 5

### Sheet: Sheet1
Canonical pathways
Ingenuity Canonical Pathways	-log(p-value)	Ratio	z-score	Molecules
Glucocorticoid Receptor Signaling	8.04	0.0357	#NUM!	AR,ARID1A,NCOA1,NCOR1,NCOR2,NFATC1,NFKB1,NR3C2,SMARCC1,SMARCC2,STAT1,STAT3
Sumoylation Pathway	6.74	0.068	-2.449	AR,ETS1,NFKB1,NFKB2,PIAS1,RCOR1,ZEB1
RAR Activation	5.97	0.0412	#NUM!	ARID1A,NCOA1,NCOR1,NCOR2,NFKB1,NFKB2,SMARCC1,SMARCC2
Role of JAK1, JAK2 and TYK2 in Interferon Signaling	5.63	0.167	#NUM!	NFKB1,NFKB2,STAT1,STAT3
Activation of IRF by Cytosolic Pattern Recognition Receptors	5.28	0.0794	1.342	IRF3,IRF9,NFKB1,NFKB2,STAT1
IL-9 Signaling	5.06	0.121	2	NFKB1,NFKB2,STAT1,STAT3
Systemic Lupus Erythematosus In B Cell Signaling Pathway	4.85	0.0291	2.828	FOXO1,IRF3,IRF9,NFATC1,NFKB1,NFKB2,STAT1,STAT3
Role of BRCA1 in DNA Damage Response	4.77	0.0625	#NUM!	ARID1A,ATF1,SMARCC1,SMARCC2,STAT1
JAK/Stat Signaling	4.77	0.0625	1.342	NFKB1,NFKB2,PIAS1,STAT1,STAT3
PEDF Signaling	4.72	0.061	2.236	NFKB1,NFKB2,TCF12,TCF4,ZEB1
Aryl Hydrocarbon Receptor Signaling	4.63	0.042	0.816	ARNT,NCOR2,NFIB,NFIC,NFKB1,NFKB2
FAT10 Cancer Signaling Pathway	4.47	0.087	2	NFKB1,NFKB2,STAT3,TCF4
HOTAIR Regulatory Pathway	4.38	0.0377	2.449	AR,NFKB1,NFKB2,RCOR1,STAT3,TCF4
PPAR Signaling	4.22	0.0481	-0.447	NCOA1,NCOR1,NCOR2,NFKB1,NFKB2
Transcriptional Regulatory Network in Embryonic Stem Cells	4.2	0.0741	#NUM!	GATA4,GATA6,STAT3,ZFHX3
T Cell Exhaustion Signaling Pathway	4.14	0.0343	0.816	BCL6,FOXO1,IRF9,NFATC1,STAT1,STAT3
B Cell Receptor Signaling	4.01	0.0324	1.633	BCL6,ETS1,FOXO1,NFATC1,NFKB1,NFKB2
LXR/RXR Activation	3.91	0.0413	#NUM!	IRF3,NCOR1,NCOR2,NFKB1,NFKB2
Regulation of the Epithelial-Mesenchymal Transition Pathway	3.91	0.0311	#NUM!	ETS1,NFKB1,NFKB2,STAT3,TCF4,ZEB1
CD40 Signaling	3.88	0.0615	2	ATF1,NFKB1,NFKB2,STAT3
PI3K Signaling in B Lymphocytes	3.64	0.0362	2.236	ATF1,ATF7,NFATC1,NFKB1,NFKB2
VDR/RXR Activation	3.57	0.0513	#NUM!	FOXO1,NCOA1,NCOR1,NCOR2
IL-7 Signaling Pathway	3.57	0.0513	#NUM!	BCL6,FOXO1,NFATC1,STAT1
Interferon Signaling	3.4	0.0833	#NUM!	IRF9,PIAS1,STAT1
RANK Signaling in Osteoclasts	3.37	0.0455	2	MITF,NFATC1,NFKB1,NFKB2
Acute Myeloid Leukemia Signaling	3.35	0.0449	2	NFKB1,NFKB2,STAT3,TCF4
Prostate Cancer Signaling	3.32	0.044	#NUM!	AR,FOXO1,NFKB1,NFKB2
Th17 Activation Pathway	3.32	0.044	2	NFATC1,NFKB1,NFKB2,STAT3
April Mediated Signaling	3.3	0.0769	#NUM!	NFATC1,NFKB1,NFKB2
Role of PKR in Interferon Induction and Antiviral Response	3.23	0.0732	#NUM!	NFKB1,NFKB2,STAT1
B Cell Activating Factor Signaling	3.23	0.0732	#NUM!	NFATC1,NFKB1,NFKB2
Role of RIG1-like Receptors in Antiviral Innate Immunity	3.14	0.0682	#NUM!	IRF3,NFKB1,NFKB2
IL-23 Signaling Pathway	3.14	0.0682	#NUM!	NFKB1,NFKB2,STAT3
iNOS Signaling	3.12	0.0667	#NUM!	NFKB1,NFKB2,STAT1
Role of NFAT in Regulation of the Immune Response	3.1	0.0276	2	GATA4,MEF2D,NFATC1,NFKB1,NFKB2
Pancreatic Adenocarcinoma Signaling	3.02	0.0367	2	NFKB1,NFKB2,STAT1,STAT3
PPARα/RXRα Activation	3.01	0.0263	-1.342	CLOCK,NCOR1,NCOR2,NFKB1,NFKB2
Type I Diabetes Mellitus Signaling	2.99	0.036	1	NFKB1,NFKB2,PIAS1,STAT1
ERK/MAPK Signaling	2.98	0.0259	2.236	ATF1,ETS1,NFATC1,STAT1,STAT3
Sirtuin Signaling Pathway	2.95	0.0205	-0.816	ARNTL,CLOCK,FOXO1,NFKB1,NFKB2,STAT3
Apelin Endothelial Signaling Pathway	2.94	0.0348	2	ARNT,MEF2D,NFKB1,NFKB2
Renin-Angiotensin Signaling	2.9	0.0339	#NUM!	NFKB1,NFKB2,STAT1,STAT3
IL-15 Production	2.85	0.0331	#NUM!	IRF3,NFKB1,NFKB2,STAT1
Th1 Pathway	2.84	0.0328	#NUM!	NFATC1,NFKB1,STAT1,STAT3
IL-12 Signaling and Production in Macrophages	2.72	0.0303	#NUM!	NCOA1,NFKB1,NFKB2,STAT1
Wnt/Ca+ pathway	2.71	0.0484	#NUM!	NFATC1,NFKB1,NFKB2
Role of PI3K/AKT Signaling in the Pathogenesis of Influenza	2.67	0.0469	#NUM!	IRF3,NFKB1,NFKB2
IL-17A Signaling in Airway Cells	2.67	0.0469	#NUM!	NFKB1,NFKB2,STAT3
Androgen Signaling	2.67	0.0294	2	AR,NCOA1,NFKB1,NFKB2
IL-10 Signaling	2.58	0.0435	#NUM!	NFKB1,NFKB2,STAT3
GM-CSF Signaling	2.56	0.0429	#NUM!	ETS1,STAT1,STAT3
Inflammasome pathway	2.55	0.1	#NUM!	NFKB1,NFKB2
IL-15 Signaling	2.54	0.0423	#NUM!	NFKB1,NFKB2,STAT3
T Helper Cell Differentiation	2.51	0.0411	#NUM!	BCL6,STAT1,STAT3
TREM1 Signaling	2.47	0.04	#NUM!	NFKB1,NFKB2,STAT3
Angiopoietin Signaling	2.47	0.04	#NUM!	FOXO1,NFKB1,NFKB2
Colorectal Cancer Metastasis Signaling	2.47	0.0198	2.236	NFKB1,NFKB2,STAT1,STAT3,TCF4
IL-3 Signaling	2.41	0.038	#NUM!	FOXO1,STAT1,STAT3
IL-22 Signaling	2.39	0.0833	#NUM!	STAT1,STAT3
Tec Kinase Signaling	2.38	0.0244	2	NFKB1,NFKB2,STAT1,STAT3
LPS-stimulated MAPK Signaling	2.37	0.0366	#NUM!	ATF1,NFKB1,NFKB2
Role of JAK family kinases in IL-6-type Cytokine Signaling	2.35	0.08	#NUM!	STAT1,STAT3
TR/RXR Activation	2.34	0.0357	#NUM!	NCOA1,NCOR1,NCOR2
Th1 and Th2 Activation Pathway	2.3	0.0233	#NUM!	NFATC1,NFKB1,STAT1,STAT3
Regulation of IL-2 Expression in Activated and Anergic T Lymphocytes	2.27	0.0337	#NUM!	NFATC1,NFKB1,NFKB2
Acute Phase Response Signaling	2.24	0.0223	1	NFKB1,NFKB2,STAT3,TCF4
Death Receptor Signaling	2.24	0.033	#NUM!	NFKB1,NFKB2,PARP12
Xenobiotic Metabolism Signaling	2.24	0.0174	#NUM!	ARNT,NCOA1,NCOR2,NFKB1,NFKB2
TNFR2 Signaling	2.2	0.0667	#NUM!	NFKB1,NFKB2
Neuroinflammation Signaling Pathway	2.16	0.0167	1.342	IRF3,NFATC1,NFKB1,NFKB2,STAT1
4-1BB Signaling in T Lymphocytes	2.14	0.0625	#NUM!	NFKB1,NFKB2
Circadian Rhythm Signaling	2.12	0.0606	#NUM!	ARNTL,CLOCK
Adrenomedullin signaling pathway	2.1	0.0203	#NUM!	ARNT,NFKB1,NFKB2,SMARCC2
MIF-mediated Glucocorticoid Regulation	2.09	0.0588	#NUM!	NFKB1,NFKB2
Role of JAK2 in Hormone-like Cytokine Signaling	2.09	0.0588	#NUM!	STAT1,STAT3
T Cell Receptor Signaling	2.07	0.0286	#NUM!	NFATC1,NFKB1,NFKB2
TWEAK Signaling	2.07	0.0571	#NUM!	NFKB1,NFKB2
IL-17A Signaling in Fibroblasts	2.07	0.0571	#NUM!	NFKB1,NFKB2
Thrombin Signaling	2.02	0.0192	2	GATA4,GATA6,NFKB1,NFKB2
iCOS-iCOSL Signaling in T Helper Cells	2	0.027	#NUM!	NFATC1,NFKB1,NFKB2
AMPK Signaling	1.99	0.0189	#NUM!	ARID1A,FOXO1,SMARCC1,SMARCC2
fMLP Signaling in Neutrophils	1.95	0.0259	#NUM!	NFATC1,NFKB1,NFKB2
Role of Osteoblasts, Osteoclasts and Chondrocytes in Rheumatoid Arthritis	1.94	0.0182	#NUM!	FOXO1,NFATC1,NFKB1,TCF4
p38 MAPK Signaling	1.93	0.0254	#NUM!	ATF1,MEF2D,STAT1
Role of NANOG in Mammalian Embryonic Stem Cell Pluripotency	1.92	0.0252	#NUM!	GATA4,GATA6,STAT3
MIF Regulation of Innate Immunity	1.91	0.0476	#NUM!	NFKB1,NFKB2
CD28 Signaling in T Helper Cells	1.91	0.025	#NUM!	NFATC1,NFKB1,NFKB2
Oncostatin M Signaling	1.9	0.0465	#NUM!	STAT1,STAT3
BAG2 Signaling Pathway	1.9	0.0465	#NUM!	NFKB1,NFKB2
Cardiac Hypertrophy Signaling (Enhanced)	1.88	0.0123	2.449	GATA4,MEF2D,NFATC1,NFKB1,NFKB2,STAT3
Apelin Pancreas Signaling Pathway	1.88	0.0455	#NUM!	NFKB1,NFKB2
IL-6 Signaling	1.86	0.024	#NUM!	NFKB1,NFKB2,STAT3
Role of IL-17F in Allergic Inflammatory Airway Diseases	1.86	0.0444	#NUM!	NFKB1,NFKB2
PTEN Signaling	1.85	0.0238	#NUM!	FOXO1,NFKB1,NFKB2
Gα12/13 Signaling	1.82	0.0231	#NUM!	MEF2D,NFKB1,NFKB2
PI3K/AKT Signaling	1.8	0.0227	#NUM!	FOXO1,NFKB1,NFKB2
Adipogenesis pathway	1.79	0.0224	#NUM!	ARNTL,CLOCK,FOXO1
TNFR1 Signaling	1.77	0.04	#NUM!	NFKB1,NFKB2
Estrogen Receptor Signaling	1.76	0.0219	#NUM!	NCOA1,NCOR1,NCOR2
Hereditary Breast Cancer Signaling	1.73	0.0214	#NUM!	ARID1A,SMARCC1,SMARCC2
CD27 Signaling in Lymphocytes	1.72	0.0377	#NUM!	NFKB1,NFKB2
Lymphotoxin β Receptor Signaling	1.72	0.0377	#NUM!	NFKB1,NFKB2
Phospholipase C Signaling	1.71	0.0156	2	MEF2D,NFATC1,NFKB1,NFKB2
Role of IL-17A in Arthritis	1.71	0.037	#NUM!	NFKB1,NFKB2
Corticotropin Releasing Hormone Signaling	1.69	0.0207	#NUM!	JUND,MEF2D,SMARCC2
EGF Signaling	1.69	0.0364	#NUM!	STAT1,STAT3
Protein Kinase A Signaling	1.67	0.0125	#NUM!	ATF1,NFATC1,NFKB1,NFKB2,TCF4
Relaxin Signaling	1.66	0.0201	#NUM!	NFKB1,NFKB2,SMARCC2
Cancer Drug Resistance By Drug Efflux	1.65	0.0345	#NUM!	FOXO1,NFKB1
Nur77 Signaling in T Lymphocytes	1.63	0.0339	#NUM!	MEF2D,NFATC1
Role of Pattern Recognition Receptors in Recognition of Bacteria and Viruses	1.63	0.0195	#NUM!	IRF3,NFKB1,NFKB2
CNTF Signaling	1.62	0.0333	#NUM!	STAT1,STAT3
PKCθ Signaling in T Lymphocytes	1.62	0.0194	#NUM!	NFATC1,NFKB1,NFKB2
Induction of Apoptosis by HIV1	1.61	0.0328	#NUM!	NFKB1,NFKB2
Gαq Signaling	1.6	0.0191	#NUM!	NFATC1,NFKB1,NFKB2
Thrombopoietin Signaling	1.58	0.0317	#NUM!	STAT1,STAT3
PXR/RXR Activation	1.56	0.0308	#NUM!	FOXO1,NCOA1
ErbB2-ErbB3 Signaling	1.56	0.0308	#NUM!	FOXO1,STAT3
Role of JAK1 and JAK3 in γc Cytokine Signaling	1.51	0.029	#NUM!	STAT1,STAT3
Growth Hormone Signaling	1.49	0.0282	#NUM!	STAT1,STAT3
Small Cell Lung Cancer Signaling	1.49	0.0282	#NUM!	NFKB1,NFKB2
Estrogen-Dependent Breast Cancer Signaling	1.45	0.027	#NUM!	NFKB1,NFKB2
Leptin Signaling in Obesity	1.45	0.027	#NUM!	FOXO1,STAT3
Role of Macrophages, Fibroblasts and Endothelial Cells in Rheumatoid Arthritis	1.44	0.0128	#NUM!	NFATC1,NFKB1,STAT3,TCF4
Dendritic Cell Maturation	1.44	0.0164	#NUM!	NFKB1,NFKB2,STAT1
Erythropoietin Signaling	1.43	0.0263	#NUM!	NFKB1,NFKB2
Toll-like Receptor Signaling	1.43	0.0263	#NUM!	NFKB1,NFKB2
Hepatic Fibrosis / Hepatic Stellate Cell Activation	1.42	0.0161	#NUM!	NFKB1,NFKB2,STAT1
Role of Wnt/GSK-3β Signaling in the Pathogenesis of Influenza	1.41	0.0256	#NUM!	NCOA1,TCF4
Embryonic Stem Cell Differentiation into Cardiac Lineages	1.41	0.1	#NUM!	GATA4
Production of Nitric Oxide and Reactive Oxygen Species in Macrophages	1.41	0.016	#NUM!	NFKB1,NFKB2,STAT1
Renal Cell Carcinoma Signaling	1.39	0.025	#NUM!	ARNT,ETS1
Prolactin Signaling	1.38	0.0247	#NUM!	STAT1,STAT3
NF-κB Activation by Viruses	1.37	0.0244	#NUM!	NFKB1,NFKB2
FLT3 Signaling in Hematopoietic Progenitor Cells	1.36	0.0241	#NUM!	STAT1,STAT3
IL-4 Signaling	1.34	0.0235	#NUM!	NFATC1,NR3C2
BMP signaling pathway	1.34	0.0235	#NUM!	NFKB1,NFKB2
PDGF Signaling	1.34	0.0233	#NUM!	STAT1,STAT3
Ceramide Signaling	1.32	0.0227	#NUM!	NFKB1,NFKB2
Crosstalk between Dendritic Cells and Natural Killer Cells	1.31	0.0225	#NUM!	NFKB1,NFKB2
Altered T Cell and B Cell Signaling in Rheumatoid Arthritis	1.3	0.0222	#NUM!	NFKB1,NFKB2
OX40 Signaling Pathway	1.3	0.0222	#NUM!	NFKB1,NFKB2
IL-1 Signaling	1.29	0.022	#NUM!	NFKB1,NFKB2
Factors Promoting Cardiogenesis in Vertebrates	1.27	0.0215	#NUM!	GATA4,TCF4
Osteoarthritis Pathway	1.27	0.0141	#NUM!	NFKB1,NFKB2,TCF4
ATM Signaling	1.24	0.0206	#NUM!	ATF1,ZEB1
UVA-Induced MAPK Signaling	1.24	0.0204	#NUM!	PARP12,STAT1
Apoptosis Signaling	1.23	0.0202	#NUM!	NFKB1,NFKB2
VEGF Signaling	1.22	0.02	#NUM!	ARNT,FOXO1
Chronic Myeloid Leukemia Signaling	1.2	0.0194	#NUM!	NFKB1,NFKB2
Mouse Embryonic Stem Cell Pluripotency	1.2	0.0194	#NUM!	STAT3,TCF4
IGF-1 Signaling	1.19	0.0192	#NUM!	FOXO1,STAT3
Antioxidant Action of Vitamin C	1.17	0.0187	#NUM!	NFKB1,NFKB2
Huntington's Disease Signaling	1.16	0.0127	#NUM!	NCOR1,NCOR2,RCOR1
Molecular Mechanisms of Cancer	1.15	0.0102	#NUM!	FOXO1,NFKB1,NFKB2,TCF4
HGF Signaling	1.14	0.018	#NUM!	ETS1,STAT3
Rac Signaling	1.14	0.018	#NUM!	NFKB1,NFKB2
HIF1α Signaling	1.13	0.0177	#NUM!	ARNT,NCOA1
NGF Signaling	1.12	0.0175	#NUM!	NFKB1,NFKB2
Cardiomyocyte Differentiation via BMP Receptors	1.12	0.05	#NUM!	GATA4
Polyamine Regulation in Colon Cancer	1.08	0.0455	#NUM!	TCF4
Atherosclerosis Signaling	1.06	0.0161	#NUM!	NFKB1,NFKB2
P2Y Purigenic Receptor Signaling Pathway	1.04	0.0157	#NUM!	NFKB1,NFKB2
G-Protein Coupled Receptor Signaling	1.03	0.0111	#NUM!	NFKB1,NFKB2,STAT3
IL-17A Signaling in Gastric Cells	1.02	0.04	#NUM!	NFKB1
Human Embryonic Stem Cell Pluripotency	0.996	0.0148	#NUM!	FOXO1,TCF4
Iron homeostasis signaling pathway	0.983	0.0146	#NUM!	ARNT,STAT3
Type II Diabetes Mellitus Signaling	0.959	0.0141	#NUM!	NFKB1,NFKB2
DNA Methylation and Transcriptional Repression Signaling	0.896	0.0294	#NUM!	ARID4B
Aldosterone Signaling in Epithelial Cells	0.883	0.0127	#NUM!	DNAJC2,NR3C2
HMGB1 Signaling	0.854	0.0121	#NUM!	NFKB1,NFKB2
Docosahexaenoic Acid (DHA) Signaling	0.851	0.0263	#NUM!	FOXO1
Tight Junction Signaling	0.842	0.0119	#NUM!	NFKB1,NFKB2
GNRH Signaling	0.821	0.0116	#NUM!	NFKB1,NFKB2
Wnt/β-catenin Signaling	0.821	0.0116	#NUM!	SOX13,TCF4
NF-κB Signaling	0.796	0.0112	#NUM!	NFKB1,NFKB2
Hepatic Cholestasis	0.777	0.0109	#NUM!	NFKB1,NFKB2
NRF2-mediated Oxidative Stress Response	0.757	0.0105	#NUM!	BACH1,JUND
ILK Signaling	0.754	0.0105	#NUM!	NFKB1,NFKB2
Melanoma Signaling	0.742	0.02	#NUM!	MITF
Thyroid Cancer Signaling	0.735	0.0196	#NUM!	TCF4
Calcium Signaling	0.703	0.00971	#NUM!	MEF2D,NFATC1
Role of NFAT in Cardiac Hypertrophy	0.678	0.00935	#NUM!	GATA4,MEF2D
Retinoic acid Mediated Apoptosis Signaling	0.672	0.0167	#NUM!	PARP12
PCP pathway	0.666	0.0164	#NUM!	JUND
Netrin Signaling	0.64	0.0154	#NUM!	NFATC1
Calcium-induced T Lymphocyte Apoptosis	0.635	0.0152	#NUM!	MEF2D
Cell Cycle: G1/S Checkpoint Regulation	0.629	0.0149	#NUM!	FOXO1
SPINK1 General Cancer Pathway	0.618	0.0145	#NUM!	STAT3
Cardiac Hypertrophy Signaling	0.606	0.00833	#NUM!	GATA4,MEF2D
ERK5 Signaling	0.602	0.0139	#NUM!	MEF2D
Signaling by Rho Family GTPases	0.599	0.00823	#NUM!	NFKB1,NFKB2
Basal Cell Carcinoma Signaling	0.597	0.0137	#NUM!	TCF4
Hypoxia Signaling in the Cardiovascular System	0.592	0.0135	#NUM!	ARNT
Opioid Signaling Pathway	0.582	0.008	#NUM!	NFKB1,NFKB2
Antiproliferative Role of Somatostatin Receptor 2	0.577	0.013	#NUM!	SMARCC2
IL-17 Signaling	0.562	0.0125	#NUM!	NFKB1
HER-2 Signaling in Breast Cancer	0.545	0.0119	#NUM!	FOXO1
FGF Signaling	0.545	0.0119	#NUM!	STAT3
Melanocyte Development and Pigmentation Signaling	0.504	0.0106	#NUM!	MITF
ErbB Signaling	0.504	0.0106	#NUM!	FOXO1
p53 Signaling	0.489	0.0102	#NUM!	PIAS1
Apelin Cardiomyocyte Signaling Pathway	0.485	0.0101	#NUM!	ARNT
SAPK/JNK Signaling	0.475	0.0098	#NUM!	NFATC1
Telomerase Signaling	0.458	0.00935	#NUM!	ETS1
Endocannabinoid Developing Neuron Pathway	0.433	0.0087	#NUM!	STAT3
Cholecystokinin/Gastrin-mediated Signaling	0.421	0.0084	#NUM!	MEF2D
Systemic Lupus Erythematosus In T Cell Signaling Pathway	0.415	0.00599	#NUM!	BCL6,STAT3
Gαi Signaling	0.406	0.008	#NUM!	STAT3
FXR/RXR Activation	0.402	0.00794	#NUM!	FOXO1
14-3-3-mediated Signaling	0.4	0.00787	#NUM!	FOXO1
STAT3 Pathway	0.38	0.00741	#NUM!	STAT3
Th2 Pathway	0.375	0.0073	#NUM!	NFKB1
Ovarian Cancer Signaling	0.37	0.00719	#NUM!	TCF4
Insulin Receptor Signaling	0.37	0.00719	#NUM!	FOXO1
Endocannabinoid Cancer Inhibition Pathway	0.361	0.00699	#NUM!	TCF4
Epithelial Adherens Junction Signaling	0.339	0.00654	#NUM!	TCF4
Dopamine-DARPP32 Feedback in cAMP Signaling	0.32	0.00613	#NUM!	ATF1
Glioblastoma Multiforme Signaling	0.316	0.00606	#NUM!	FOXO1
Ephrin Receptor Signaling	0.289	0.00556	#NUM!	STAT3
Synaptic Long Term Depression	0.278	0.00535	#NUM!	SMARCC2
Gap Junction Signaling	0.261	0.00505	#NUM!	SMARCC2
IL-8 Signaling	0.26	0.00503	#NUM!	NFKB1
LPS/IL-1 Mediated Inhibition of RXR Function	0.227	0.00446	#NUM!	NCOA1
cAMP-mediated signaling	0.223	0.00441	#NUM!	STAT3
Systemic Lupus Erythematosus Signaling	0.22	0.00435	#NUM!	NFATC1
Axonal Guidance Signaling	0	0.00206	#NUM!	NFATC1
Protein Ubiquitination Pathway	0	0.00366	#NUM!	DNAJC2

### Sheet: Sheet2
Molecular cellular functions
Category	p-value	Molecules
Gene Expression	5.58E-54-1.73E-04	ADNP,AFF4,AR,ARID1A,ARID4B,ARID5B,ARNT,ARNTL,ATF1,ATF7,BACH1,BCL6,CASZ1,CC2D1A,CDC5L,CIC,CLOCK,Cux1,DEAF1,DNAJC2,ERF,ERG,ETS1,ETV6,FLI1,FOSL2,FOXJ2,FOXO1,GATA4,GATA6,GON4L,GPBP1,HIC1,IRF3,IRF9,JDP2,JUND,MEF2D,MEOX2,MITF,MLLT10,MTA3,NCOA1,NCOR1,NCOR2,NFATC
Cell Cycle	2.71E-19-1.73E-04	AR,ARID1A,ARNT,ARNTL,ATF7,BCL6,CC2D1A,CDC5L,Cux1,ERF,ERG,ETS1,ETV6,FLI1,FOSL2,FOXO1,GATA4,GATA6,IRF3,IRF9,JDP2,JUND,MEOX2,MITF,NCOA1,NCOR1,NCOR2,NFATC1,NFIC,NFKB1,NFKB2,NR3C2,PIAS1,PURA,RERE,SMARCC1,SMARCC2,SON,SSRP1,STAT1,STAT3,TBX3,TCF4,ZBTB20,ZBTB7A,ZE
Cell Death and Survival	1.67E-13-2.95E-04	ADNP,AR,ARID1A,ARID5B,ARNT,ATF1,ATF7,BACH1,BCL6,CASZ1,CC2D1A,CIC,CLOCK,ERF,ERG,ETS1,ETV6,FLI1,FOXO1,GATA4,GATA6,GON4L,HIC1,IRF3,IRF9,JDP2,JUND,MEF2D,MEOX2,MITF,MTA3,NCOA1,NCOR2,NFATC1,NFIB,NFIC,NFKB1,NFKB2,NR3C2,PIAS1,PURA,SMARCC1,SMARCC2,SON,SSRP1,STAT1,
Cellular Development	4.46E-13-3.25E-04	AFF4,AR,ARID1A,ARID4B,ARID5B,ARNT,ARNTL,BCL6,CASZ1,CIC,CLOCK,Cux1,DEAF1,ERF,ERG,ETS1,ETV6,FLI1,FOSL2,FOXO1,GATA4,GATA6,GON4L,HIC1,IRF3,JDP2,JUND,L3MBTL3,MEF2D,MEOX2,MITF,MLLT10,MTA3,NCOA1,NCOR1,NCOR2,NFATC1,NFIB,NFIC,NFKB1,NFKB2,NR3C2,PIAS1,PKNOX1,PURA,RC
Cellular Growth and Proliferation	4.46E-13-3.34E-04	AFF4,AR,ARID1A,ARID4B,ARID5B,ARNT,ARNTL,ATF1,BCL6,CASZ1,CIC,CLOCK,DEAF1,ERF,ERG,ETS1,ETV6,FLI1,FOSL2,FOXO1,GATA4,GATA6,GON4L,HIC1,IRF3,JDP2,JUND,L3MBTL3,MEF2D,MITF,MLLT10,NCOA1,NCOR1,NCOR2,NFATC1,NFIB,NFIC,NFKB1,NFKB2,PIAS1,PKNOX1,PURA,RCOR1,SMARCC1,SON,S
Cellular Function and Maintenance	3.09E-08-3.24E-04	AR,ARID1A,ARNT,ARNTL,BCL6,ERG,ETS1,FLI1,FOXO1,GATA4,IRF3,MAF1,MITF,MLLT10,NCOR1,NCOR2,NFATC1,NFKB1,NR3C2,PKNOX1,STAT1,STAT3,TAX1BP1,TBX3,TCF12,TCF4,ZBTB7A,ZEB1
Cellular Movement	5.18E-07-2.78E-04	AR,ARID1A,ARID5B,ARNT,ATF1,BCL6,CLOCK,ERF,ERG,ETS1,ETV6,FOSL2,FOXO1,GATA6,HIC1,IRF3,JUND,MEF2D,MEOX2,MITF,MLLT10,NCOA1,NCOR1,NFATC1,NFIC,NFKB1,NFKB2,NR3C2,RERE,STAT1,STAT3,TAX1BP1,TBX3,TCF12,TCF4,ZBTB7A,ZEB1
Cell Morphology	6.85E-07-2.42E-04	AR,ARID4B,ARID5B,ARNTL,ATF7,BCL6,ERF,ETS1,FLI1,FOSL2,FOXO1,GATA4,GATA6,JDP2,MAF1,MEOX2,MITF,NCOA1,NCOR1,NCOR2,NFKB1,PURA,STAT1,STAT3,TCF4
DNA Replication, Recombination, and Repair	1.62E-06-3.61E-04	AR,ARID1A,ATF1,FOXO1,GATA4,GON4L,IRF3,NCOA1,NFATC1,PIAS1,RERE,SMARCC1,SMARCC2,STAT3,ZBTB7A
Drug Metabolism	3.77E-06-7.17E-06	AR,GATA4,GATA6,JDP2,NCOA1,NCOR1,NCOR2
Lipid Metabolism	3.77E-06-7.07E-05	AR,ARNT,ARNTL,CLOCK,Cux1,FOXO1,GATA4,GATA6,JDP2,NCOA1,STAT3
Molecular Transport	3.77E-06-3.29E-04	AR,ARNT,ARNTL,CLOCK,Cux1,FOXO1,GATA4,GATA6,JDP2,NCOA1,NCOR1,STAT3,ZBTB20
Small Molecule Biochemistry	3.77E-06-3.29E-04	ADNP,AR,ARNT,ARNTL,CLOCK,Cux1,FOXO1,GATA4,GATA6,JDP2,NCOA1,NCOR1,NCOR2,STAT1,STAT3,ZBTB20
Cellular Assembly and Organization	3.52E-05-3.52E-05	ARID1A,RERE,SMARCC1,SMARCC2,ZBTB7A
Cellular Compromise	5.64E-05-5.64E-05	ARID1A,SMARCC1,SMARCC2
Cell Signaling	1.86E-04-1.86E-04	ADNP,ARNTL,STAT1
Protein Synthesis	2.9E-04-3.36E-04	ARNTL,BCL6,FLI1,IRF3,NFATC1,NFKB1,NFKB2,STAT3

### Sheet: Sheet3
Regulator effects
ID	Consistency Score	Node Total	Regulator Total	Regulators	Target Total	Target Molecules in Dataset	Disease & Function Total	Diseases & Functions
1	25.951	32	6	ERK1/2,Gsk3,GSK3B,Mapk,MAPK1,P38 MAPK	17	AR,ARNTL,ATF1,BCL6,ETS1,FOSL2,GATA4,IRF3,JUND,MITF,NCOA1,NCOR2,NFATC1,NFKB1,NR3C2,STAT1,STAT3	9	Abnormal bone density,Cell survival,Development of genitourinary system,Growth Failure,Growth of organism,Hypoplasia of organ,Maturation of cells,Proliferation of heart cells,Transactivation of RNA
2	12.663	18	2	GSK3B,P38 MAPK	11	AR,ATF1,GATA4,IRF3,MEF2D,MITF,NCOA1,NFATC1,NFKB1,STAT1,STAT3	5	Cell survival,Colony formation of cells,Invasion of cells,Maturation of cells,Transactivation of RNA
3	6.325	20	3	ERK1/2,Gsk3,MAPK1	10	BCL6,ETS1,GATA4,JUND,MITF,NCOA1,NCOR2,NFATC1,NR3C2,STAT3	7	Angiogenesis,Development of body trunk,Development of reproductive system,Hypoplasia of organ,Necrosis,Thoracic hypoplasia,Transactivation of RNA
4	-3.78	9	1	ERK1/2	7	BCL6,ETS1,GATA4,JUND,MITF,NR3C2,STAT3	1	Apoptosis
5	-6	6	1	Mapk	4	ARNTL,FOSL2,GATA4,STAT1	1	Quantity of connective tissue
6	-7.506	5	1	MAPK8	3	IRF3,NFATC1,STAT3	1	Anemia
7	-9.839	8	2	PI3K (complex),TNF	5	FOXO1,IRF3,NFKB1,STAT1,STAT3	1	Survival of organism
8	-12	7	2	PI3K (complex),TNF	4	FOXO1,NFKB1,STAT1,STAT3	1	Development of hematopoietic system
9	-16.148	45	10	CHUK,ERK1/2,GSK3B,Mapk,MAPK1,MAPK8,P38 MAPK,PI3K (complex),PP2A,TNF	21	AR,ARNTL,ATF1,BCL6,ETS1,FOSL2,FOXO1,GATA4,IRF3,JDP2,JUND,MEF2D,MITF,NCOA1,NCOR2,NFATC1,NFKB1,NFKB2,NR3C2,STAT1,STAT3	14	Angiogenesis,Colony formation of cells,Development of genitourinary system,Development of hematopoietic cells,Differentiation of nervous system,Formation of lymphoid tissue,Growth Failure,Hypoplasia of organ,Infection of mammalia,Invasion of tumor cell li
10	-24.15	8	2	PI3K (complex),TNF	5	FOXO1,IRF3,NFKB1,STAT1,STAT3	1	Quantity of leukocytes
