## Supplementary material for "Reprogramming of cardiac phosphoproteome, proteome and transcriptome confers resilience to chronic adenylyl cyclase-driven stress": File 6

### Sheet: Sheet1
Comparison of canonical pathway analyses in unnormalized and normalized phosphoproteome
Canonical Pathways	young_unnormalized_phospho	young_normalized_phospho
Cardiac Hypertrophy Signaling (Enhanced)	4.867	2.138
Cardiac Hypertrophy Signaling	3	2.828
Synaptogenesis Signaling Pathway	3.638	1.89
B Cell Receptor Signaling	3.578	1.89
Superpathway of Inositol Phosphate Compounds	2.887	2.449
CD28 Signaling in T Helper Cells	3.317	2
Role of NFAT in Regulation of the Immune Response	3.162	2
3-phosphoinositide Degradation	3.162	2
Role of NFAT in Cardiac Hypertrophy	2.982	1.89
D-myo-inositol-5-phosphate Metabolism	2.53	2.236
Acute Myeloid Leukemia Signaling	2.714	2
IL-3 Signaling	2.53	2
PKCθ Signaling in T Lymphocytes	2.828	1.633
Adrenomedullin signaling pathway	2.982	1.342
Apelin Cardiomyocyte Signaling Pathway	1.897	2.236
PI3K Signaling in B Lymphocytes	2.673	1.342
AMPK Signaling	2	2
Death Receptor Signaling	2.646	1.342
Gαq Signaling	1.897	2
p70S6K Signaling	1.897	2
Calcium-induced T Lymphocyte Apoptosis	1.633	2.236
Opioid Signaling Pathway	2.4	1.342
HGF Signaling	2.714	1
Insulin Receptor Signaling	2.5	1
Phospholipase C Signaling	2.673	0.816
iCOS-iCOSL Signaling in T Helper Cells	2.333	1.134
Glioma Signaling	2.121	1.342
VEGF Signaling	2.449	1
Dopamine-DARPP32 Feedback in cAMP Signaling	1.387	2
