## Supplementary material for "Reprogramming of cardiac phosphoproteome, proteome and transcriptome confers resilience to chronic adenylyl cyclase-driven stress": File 7

### Sheet: Sheet1
Discordant proteins
Uniprot	Description	logFC_pho	logFC_pro
P04247	Myoglobin [OS=Mus musculus]	1.71655	-0.424986
Q9CRD0-1	OCIA domain-containing protein 1 [OS=Mus musculus]	0.436878	-0.136602
O88696	ATP-dependent Clp protease proteolytic subunit, mitochondrial [OS=Mus musculus]	0.220564	-0.143774
P09055-2	Isoform 2 of Integrin beta-1 [OS=Mus musculus]	-0.281994	0.133934
Q78IK4	MICOS complex subunit MIC27 [OS=Mus musculus]	0.163873	-0.148395
Q8VED9	Galectin-related protein [OS=Mus musculus]	0.27827	-0.120433
Q9D855	Cytochrome b-c1 complex subunit 7 [OS=Mus musculus]	0.25175	-0.103131
Q8BGD8	Cytochrome c oxidase assembly factor 6 homolog [OS=Mus musculus]	0.721027	-0.174637
P53986	Monocarboxylate transporter 1 [OS=Mus musculus]	0.316386	-0.334167
Q11011	puromycin-sensitive aminopeptidase [OS=Mus musculus]	-0.242062	0.133743
Q9CPQ3	Mitochondrial import receptor subunit TOM22 homolog [OS=Mus musculus]	0.225007	-0.146421
Q62147	Sarcospan [OS=Mus musculus]	0.215824	-0.19714
Q8K4Z3	NAD(P)H-hydrate epimerase [OS=Mus musculus]	0.365587	-0.228645
Q0KL02-4	Isoform 4 of Triple functional domain protein [OS=Mus musculus]	0.416857	-0.475703
Q91VN4	MICOS complex subunit mic25 [OS=Mus musculus]	0.759621	-0.162421
P54116	erythrocyte band 7 integral membrane protein [OS=Mus musculus]	0.144234	-0.188093
Q8K199	COX assembly mitochondrial protein 2 homolog [OS=Mus musculus]	0.736704	-0.0911773
Q9JI46	Diphosphoinositol polyphosphate phosphohydrolase 1 [OS=Mus musculus]	0.437721	-0.147577
P07310	Creatine kinase M-type [OS=Mus musculus]	0.581918	-0.190836
Q61337	Bcl2-associated agonist of cell death [OS=Mus musculus]	0.476462	-0.258319
Q9D7X8	gamma-glutamylcyclotransferase [OS=Mus musculus]	0.478678	-0.369879
Q61160	FAS-associated death domain protein [OS=Mus musculus]	0.608365	-0.150371
O70250	phosphoglycerate mutase 2 [OS=Mus musculus]	0.283149	-0.295892
Q91VD9	NADH-ubiquinone oxidoreductase 75 kDa subunit, mitochondrial [OS=Mus musculus]	0.179614	-0.114208
Q8K3J1	NADH dehydrogenase [ubiquinone] iron-sulfur protein 8, mitochondrial [OS=Mus musculus]	0.240324	-0.173698
Q91VR2	ATP synthase subunit gamma, mitochondrial [OS=Mus musculus]	0.14401	-0.188533
Q80YV4-1	pantothenate kinase 4 [OS=Mus musculus]	0.296897	-0.179592
Q99KQ4	nicotinamide phosphoribosyltransferase [OS=Mus musculus]	0.281331	-0.346298
P51174	Long-chain specific acyl-CoA dehydrogenase, mitochondrial [OS=Mus musculus]	0.125523	-0.23544
P62192	26S proteasome regulatory subunit 4 [OS=Mus musculus]	-0.16334	0.222988
P57759	Endoplasmic reticulum resident protein 29 [OS=Mus musculus]	-0.504639	0.145528
Q9DCM0	Persulfide dioxygenase ETHE1, mitochondrial [OS=Mus musculus]	0.301026	-0.43885
P08113	Endoplasmin [OS=Mus musculus]	-0.289326	0.205031

### Sheet: Sheet2
Cellular component analysis
term description	false discovery rate	matching proteins in your network (labels)
mitochondrion	3.46e-08	Acadl,Apoa1bp,Apool,Atp5c1,Bad,Chchd6,Clpp,Cmc2,Coa6,Ethe1,Ndufs1,Ndufs8,Stom,Tomm22,Uqcrb
mitochondrial part	2.13e-07	Acadl,Apool,Atp5c1,Bad,Chchd6,Clpp,Coa6,Ethe1,Ndufs1,Ndufs8,Tomm22,Uqcrb
mitochondrial envelope	7.48e-07	Acadl,Apool,Atp5c1,Bad,Chchd6,Coa6,Ndufs1,Ndufs8,Tomm22,Uqcrb
mitochondrial membrane part	1.54e-06	Apool,Atp5c1,Chchd6,Ndufs1,Ndufs8,Tomm22,Uqcrb
cytoplasm	1.6e-06	Acadl,Apoa1bp,Apool,Atp5c1,Bad,Chchd6,Ckm,Clpp,Cmc2,Coa6,Erp29,Ethe1,Fadd,Ggct,Hsp90b1,Itgb1,Nampt,Ndufs1,Ndufs8,Npepps,Nudt3,Ociad1,Pank4,Pgam2,Psmc1,Sspn,Stom,Tomm22,Trio,Uqcrb
cytoplasmic part	1.6e-06	Acadl,Apoa1bp,Apool,Atp5c1,Bad,Chchd6,Clpp,Cmc2,Coa6,Erp29,Ethe1,Fadd,Ggct,Hsp90b1,Itgb1,Nampt,Ndufs1,Ndufs8,Npepps,Nudt3,Ociad1,Pgam2,Psmc1,Sspn,Stom,Tomm22,Uqcrb
inner mitochondrial membrane protein complex	1.6e-06	Apool,Atp5c1,Chchd6,Ndufs1,Ndufs8,Uqcrb
mitochondrial membrane	1.98e-06	Acadl,Apool,Atp5c1,Bad,Chchd6,Ndufs1,Ndufs8,Tomm22,Uqcrb
mitochondrial protein complex	2.33e-06	Apool,Atp5c1,Chchd6,Ndufs1,Ndufs8,Tomm22,Uqcrb
intracellular	3.73e-06	Acadl,Apoa1bp,Apool,Atp5c1,Bad,Chchd6,Ckm,Clpp,Cmc2,Coa6,Erp29,Ethe1,Fadd,Ggct,Hsp90b1,Itgb1,Lgalsl,Nampt,Ndufs1,Ndufs8,Npepps,Nudt3,Ociad1,Pank4,Pgam2,Psmc1,Slc16a1,Sspn,Stom,Tomm22,Trio,Uqcrb
intracellular part	2.48e-05	Acadl,Apoa1bp,Apool,Atp5c1,Bad,Chchd6,Ckm,Clpp,Cmc2,Coa6,Erp29,Ethe1,Fadd,Ggct,Hsp90b1,Itgb1,Nampt,Ndufs1,Ndufs8,Npepps,Nudt3,Ociad1,Pank4,Pgam2,Psmc1,Slc16a1,Sspn,Stom,Tomm22,Trio,Uqcrb
membrane protein complex	2.56e-05	Apool,Atp5c1,Chchd6,Fadd,Itgb1,Ndufs1,Ndufs8,Sspn,Tomm22,Uqcrb
membrane-bounded organelle	0.00013	Acadl,Apoa1bp,Apool,Atp5c1,Bad,Chchd6,Clpp,Cmc2,Coa6,Erp29,Ethe1,Fadd,Hsp90b1,Itgb1,Nampt,Ndufs1,Ndufs8,Npepps,Nudt3,Ociad1,Pgam2,Psmc1,Slc16a1,Sspn,Stom,Tomm22,Uqcrb
melanosome	0.0002	Erp29,Hsp90b1,Itgb1,Stom
intracellular organelle	0.00073	Acadl,Apoa1bp,Apool,Atp5c1,Bad,Chchd6,Clpp,Cmc2,Coa6,Erp29,Ethe1,Fadd,Hsp90b1,Itgb1,Nampt,Ndufs1,Ndufs8,Npepps,Nudt3,Ociad1,Pgam2,Psmc1,Slc16a1,Sspn,Stom,Tomm22,Uqcrb
MICOS complex	0.0011	Apool,Chchd6
integral component of mitochondrial membrane	0.0014	Apool,Chchd6,Tomm22
mitochondrial respirasome	0.0019	Ndufs1,Ndufs8,Uqcrb
intracellular membrane-bounded organelle	0.0019	Acadl,Apoa1bp,Apool,Atp5c1,Bad,Chchd6,Clpp,Cmc2,Coa6,Erp29,Ethe1,Fadd,Hsp90b1,Nampt,Ndufs1,Ndufs8,Npepps,Nudt3,Pgam2,Psmc1,Slc16a1,Stom,Tomm22,Uqcrb
respiratory chain complex	0.0019	Ndufs1,Ndufs8,Uqcrb
oxidoreductase complex	0.0036	Ndufs1,Ndufs8,Uqcrb
smooth endoplasmic reticulum	0.0082	Erp29,Hsp90b1
mitochondrial respiratory chain complex I	0.014	Ndufs1,Ndufs8
myelin sheath	0.022	Atp5c1,Itgb1,Ndufs1
organelle membrane	0.029	Acadl,Apool,Atp5c1,Bad,Chchd6,Hsp90b1,Ndufs1,Ndufs8,Tomm22,Uqcrb
mitochondrial intermembrane space	0.0373	Coa6,Ndufs1
cytosol	0.0373	Apoa1bp,Bad,Chchd6,Fadd,Ggct,Hsp90b1,Nampt,Npepps,Nudt3,Pgam2,Psmc1

### Sheet: Sheet3
Reactome pathway analysis
term description	false discovery rate	matching proteins in your network (labels)
Metabolism	9.8e-05	Apoa1bp,Atp5c1,Ckm,Ethe1,Ggct,Nampt,Ndufs1,Ndufs8,Nudt3,Pank4,Pgam2,Psmc1,Slc16a1
The citric acid (TCA) cycle and respiratory electron transport	0.0053	Atp5c1,Ndufs1,Ndufs8,Slc16a1
Respiratory electron transport, ATP synthesis by chemiosmotic coupling, and heat production by uncoupling proteins.	0.0188	Atp5c1,Ndufs1,Ndufs8
Nicotinamide salvaging	0.0188	Apoa1bp,Nampt
Metabolism of water-soluble vitamins and cofactors	0.0275	Apoa1bp,Nampt,Pank4
Basigin interactions	0.0275	Itgb1,Slc16a1
Death Receptor Signalling	0.0275	Bad,Fadd,Trio

### Sheet: Sheet4
Biological process analysis
term description	false discovery rate	matching proteins in your network (labels)
nucleotide metabolic process	2.22e-06	Apoa1bp,Atp5c1,Bad,Coa6,Nampt,Ndufs1,Nudt3,Pank4,Pgam2,Uqcrb
organophosphate metabolic process	3.14e-06	Apoa1bp,Atp5c1,Bad,Ckm,Coa6,Nampt,Ndufs1,Nudt3,Pank4,Pgam2,Uqcrb
purine ribonucleoside monophosphate metabolic process	4.28e-06	Atp5c1,Bad,Coa6,Ndufs1,Nudt3,Pgam2,Uqcrb
purine ribonucleotide metabolic process	6.66e-06	Atp5c1,Bad,Coa6,Ndufs1,Nudt3,Pank4,Pgam2,Uqcrb
mitochondrion organization	8.81e-06	Apool,Bad,Chchd6,Ggct,Ndufs1,Ndufs8,Tomm22,Uqcrb
ATP metabolic process	1.35e-05	Atp5c1,Bad,Coa6,Ndufs1,Pgam2,Uqcrb
organonitrogen compound metabolic process	0.00018	Acadl,Apoa1bp,Atp5c1,Bad,Ckm,Clpp,Coa6,Ethe1,Fadd,Hsp90b1,Nampt,Ndufs1,Npepps,Nudt3,Pank4,Pgam2,Psmc1,Trio,Uqcrb
phosphate-containing compound metabolic process	0.00029	Apoa1bp,Atp5c1,Bad,Ckm,Coa6,Nampt,Ndufs1,Nudt3,Pank4,Pgam2,Trio,Uqcrb
small molecule metabolic process	0.00035	Acadl,Apoa1bp,Atp5c1,Bad,Coa6,Nampt,Ndufs1,Nudt3,Pank4,Pgam2,Uqcrb
drug metabolic process	0.00039	Atp5c1,Bad,Coa6,Ethe1,Ndufs1,Pgam2,Uqcrb
mitochondrial membrane organization	0.00061	Apool,Bad,Chchd6,Tomm22
ATP synthesis coupled electron transport	0.0042	Coa6,Ndufs1,Uqcrb
cellular process	0.005	Acadl,Apoa1bp,Apool,Atp5c1,Bad,Chchd6,Ckm,Clpp,Coa6,Erp29,Ethe1,Fadd,Ggct,Hsp90b1,Itgb1,Mb,Nampt,Ndufs1,Ndufs8,Npepps,Nudt3,Pank4,Pgam2,Psmc1,Slc16a1,Stom,Tomm22,Trio,Uqcrb
response to abiotic stimulus	0.0057	Acadl,Bad,Ckm,Fadd,Hsp90b1,Itgb1,Mb,Npepps
apoptotic mitochondrial changes	0.0067	Bad,Ggct,Ndufs1
activation of cysteine-type endopeptidase activity	0.0086	Bad,Fadd
cristae formation	0.0092	Apool,Chchd6
organophosphate biosynthetic process	0.0103	Atp5c1,Ckm,Nampt,Pank4,Pgam2
cofactor metabolic process	0.0111	Apoa1bp,Ethe1,Nampt,Pank4,Pgam2
cellular component organization	0.0114	Acadl,Apoa1bp,Apool,Bad,Chchd6,Clpp,Coa6,Ggct,Hsp90b1,Itgb1,Ndufs1,Ndufs8,Slc16a1,Stom,Tomm22,Uqcrb
nucleotide biosynthetic process	0.0145	Atp5c1,Nampt,Pank4,Pgam2
organic substance catabolic process	0.0147	Acadl,Bad,Clpp,Hsp90b1,Npepps,Nudt3,Pgam2,Psmc1
metabolic process	0.0149	Acadl,Apoa1bp,Atp5c1,Bad,Ckm,Clpp,Coa6,Ethe1,Fadd,Hsp90b1,Itgb1,Nampt,Ndufs1,Ndufs8,Npepps,Nudt3,Pank4,Pgam2,Psmc1,Slc16a1,Trio,Uqcrb
cellular component assembly	0.0149	Acadl,Apoa1bp,Bad,Clpp,Coa6,Hsp90b1,Itgb1,Ndufs8,Stom,Uqcrb
nicotinamide nucleotide metabolic process	0.0149	Apoa1bp,Nampt,Pgam2
protein-containing complex assembly	0.0149	Acadl,Apoa1bp,Bad,Clpp,Coa6,Ndufs8,Stom,Uqcrb
coenzyme metabolic process	0.0161	Apoa1bp,Nampt,Pank4,Pgam2
release of cytochrome c from mitochondria	0.0172	Bad,Ggct
phosphorylation	0.0181	Ckm,Coa6,Ndufs1,Pank4,Pgam2,Trio,Uqcrb
organic substance metabolic process	0.0183	Acadl,Apoa1bp,Atp5c1,Bad,Ckm,Clpp,Coa6,Ethe1,Fadd,Hsp90b1,Itgb1,Nampt,Ndufs1,Npepps,Nudt3,Pank4,Pgam2,Psmc1,Slc16a1,Trio,Uqcrb
response to hypoxia	0.0184	Bad,Hsp90b1,Mb,Npepps
extrinsic apoptotic signaling pathway via death domain receptors	0.0198	Bad,Fadd
generation of precursor metabolites and energy	0.0209	Coa6,Ndufs1,Pgam2,Uqcrb
coenzyme biosynthetic process	0.0212	Nampt,Pank4,Pgam2
organonitrogen compound catabolic process	0.0212	Acadl,Clpp,Hsp90b1,Npepps,Nudt3,Psmc1
cytochrome complex assembly	0.0226	Coa6,Uqcrb
membrane organization	0.0235	Apool,Bad,Chchd6,Itgb1,Tomm22
extrinsic apoptotic signaling pathway in absence of ligand	0.0235	Bad,Fadd
purine ribonucleotide biosynthetic process	0.0281	Atp5c1,Pank4,Pgam2
NAD metabolic process	0.0281	Apoa1bp,Nampt
protein homooligomerization	0.0281	Acadl,Apoa1bp,Clpp,Stom
cellular modified amino acid metabolic process	0.0282	Acadl,Ckm,Ethe1
organelle organization	0.0301	Apool,Bad,Chchd6,Ggct,Hsp90b1,Itgb1,Ndufs1,Ndufs8,Slc16a1,Tomm22,Uqcrb
oxidation-reduction process	0.0312	Acadl,Coa6,Ethe1,Ndufs1,Ndufs8,Uqcrb
ADP metabolic process	0.0325	Bad,Pgam2
cellular catabolic process	0.0439	Acadl,Clpp,Hsp90b1,Npepps,Nudt3,Pgam2,Psmc1
nicotinamide nucleotide biosynthetic process	0.0457	Nampt,Pgam2
positive regulation of cell killing	0.0457	Bad,Fadd
cellular metabolic process	0.0483	Acadl,Apoa1bp,Atp5c1,Bad,Ckm,Clpp,Coa6,Ethe1,Hsp90b1,Itgb1,Nampt,Ndufs1,Npepps,Nudt3,Pank4,Pgam2,Psmc1,Trio,Uqcrb
