## Supplementary material for "Reprogramming of cardiac phosphoproteome, proteome and transcriptome confers resilience to chronic adenylyl cyclase-driven stress": File 8

### Sheet: Sheet1
Kinases in transctiptome
Symbol	Entrez Gene Name	Gene Symbol - mouse (Entrez Gene)/Gene Symbol - human (HUGO / HGNC / Entrez Gene)	Expr Log Ratio	Expr p-value
GRK5	G protein-coupled receptor kinase 5	Grk5	1.434	1.11e-58
PHKA1	phosphorylase kinase regulatory subunit alpha 1	Phka1	1.431	1.7e-50
PHKG1	phosphorylase kinase catalytic subunit gamma 1	Phkg1	1.219	1.35e-35
GRK3	G protein-coupled receptor kinase 3	Adrbk2	1.207	3.76e-14
PTK2B	protein tyrosine kinase 2 beta	Ptk2b	0.984	1.36e-08
Sik1	salt inducible kinase 1	Sik1	0.822	7.59e-08
PACSIN1	protein kinase C and casein kinase substrate in neurons 1	Pacsin1	0.803	0.0019
BAIAP2	BAR/IMD domain containing adaptor protein 2	Baiap2	0.744	1.2e-05
PDK3	pyruvate dehydrogenase kinase 3	Pdk3	0.705	0.00744
CAB39L	calcium binding protein 39 like	Cab39l	0.672	3.39e-13
ROCK2	Rho associated coiled-coil containing protein kinase 2	Rock2	0.643	3.19e-52
DOK1	docking protein 1	Dok1	0.632	0.02
DCLK2	doublecortin like kinase 2	Dclk2	0.597	0.0262
MLKL	mixed lineage kinase domain like pseudokinase	Mlkl	0.593	0.0115
HCK	HCK proto-oncogene, Src family tyrosine kinase	Hck	0.581	0.0364
RASSF2	Ras association domain family member 2	Rassf2	0.577	2.28e-06
DYRK2	dual specificity tyrosine phosphorylation regulated kinase 2	Dyrk2	0.559	6.98e-07
EPHB2	EPH receptor B2	Ephb2	0.552	0.0404
PAK3	p21 (RAC1) activated kinase 3	Pak3	0.547	0.0343
IRAK4	interleukin 1 receptor associated kinase 4	Irak4	0.539	0.00364
SRC	SRC proto-oncogene, non-receptor tyrosine kinase	Src	0.518	0.0284
PEG3	paternally expressed 3	Peg3	0.506	8.14e-07
STK39	serine/threonine kinase 39	Stk39	0.498	8.16e-14
PDGFRA	platelet derived growth factor receptor alpha	Pdgfra	0.483	4.97e-08
ALPK3	alpha kinase 3	Alpk3	0.477	9.79e-14
CKB	creatine kinase B	Ckb	0.477	1.03e-07
POMK	protein O-mannose kinase	Pomk	0.471	0.000385
MAP3K10	mitogen-activated protein kinase kinase kinase 10	Map3k10	0.469	9.33e-05
AXL	AXL receptor tyrosine kinase	Axl	0.462	5.6e-09
PRPS2	phosphoribosyl pyrophosphate synthetase 2	Prps2	0.461	8.6e-05
CERK	ceramide kinase	Cerk	0.449	1.68e-06
ALPK2	alpha kinase 2	Alpk2	0.447	9.76e-07
EFNB3	ephrin B3	Efnb3	0.447	1.89e-05
PIK3CD	phosphatidylinositol-4,5-bisphosphate 3-kinase catalytic subunit delta	Pik3cd	0.428	0.0395
UCK2	uridine-cytidine kinase 2	Uck2	0.426	0.0428
PKN1	protein kinase N1	Pkn1	0.399	3.64e-06
CDK6	cyclin dependent kinase 6	Cdk6	0.395	0.00356
WNK1	WNK lysine deficient protein kinase 1	Wnk1	0.392	8.27e-21
MAPKAPK3	MAPK activated protein kinase 3	Mapkapk3	0.378	0.00908
PHKA2	phosphorylase kinase regulatory subunit alpha 2	Phka2	0.375	0.0322
MAPK10	mitogen-activated protein kinase 10	Mapk10	0.366	0.0461
DDR2	discoidin domain receptor tyrosine kinase 2	Ddr2	0.34	0.00105
SIK2	salt inducible kinase 2	Sik2	0.328	9.41e-06
TESK1	testis associated actin remodelling kinase 1	Tesk1	0.327	8.14e-07
CSF1R	colony stimulating factor 1 receptor	Csf1r	0.32	0.00176
SYK	spleen associated tyrosine kinase	Syk	0.318	0.000113
PRKAG2	protein kinase AMP-activated non-catalytic subunit gamma 2	Prkag2	0.313	0.0252
NME7	NME/NM23 family member 7	Nme7	0.31	0.0227
HK1	hexokinase 1	Hk1	0.297	6.85e-06
TGFBR2	transforming growth factor beta receptor 2	Tgfbr2	0.294	0.00157
TLK1	tousled like kinase 1	Tlk1	0.291	0.000354
PHKG2	phosphorylase kinase catalytic subunit gamma 2	Phkg2	0.283	0.0435
TRPM7	transient receptor potential cation channel subfamily M member 7	Trpm7	0.28	2.51e-05
STK38L	serine/threonine kinase 38 like	Stk38l	0.279	0.0152
CDK8	cyclin dependent kinase 8	Cdk8	0.273	0.0341
HIPK1	homeodomain interacting protein kinase 1	Hipk1	0.271	2.82e-07
CAMK2N1	calcium/calmodulin dependent protein kinase II inhibitor 1	Camk2n1	0.264	0.0243
CSNK1D	casein kinase 1 delta	Csnk1d	0.263	0.0433
DDR1	discoidin domain receptor tyrosine kinase 1	Ddr1	0.26	0.0317
AKT3	AKT serine/threonine kinase 3	Akt3	0.254	0.0488
FGFR1	fibroblast growth factor receptor 1	Fgfr1	0.239	0.0183
PIK3R2	phosphoinositide-3-kinase regulatory subunit 2	Pik3r2	0.233	0.0178
MARK3	microtubule affinity regulating kinase 3	Mark3	0.223	0.00784
CCND3	cyclin D3	Ccnd3	0.217	0.0465
SLK	STE20 like kinase	Slk	0.209	0.00728
ROCK1	Rho associated coiled-coil containing protein kinase 1	Rock1	0.203	0.000253
MAP2K2	mitogen-activated protein kinase kinase 2	Map2k2	0.179	0.000924
PFKL	phosphofructokinase, liver type	Pfkl	0.177	0.00175
DGKD	diacylglycerol kinase delta	Dgkd	0.166	0.0445
MAPKAPK2	MAPK activated protein kinase 2	Mapkapk2	0.15	0.0231
HIPK2	homeodomain interacting protein kinase 2	Hipk2	0.137	0.0272
MAP4K4	mitogen-activated protein kinase kinase kinase kinase 4	Map4k4	0.136	0.00989
STK11	serine/threonine kinase 11	Stk11	0.134	0.00316
PGK1	phosphoglycerate kinase 1	Pgk1	0.1	0.0123
TAOK1	TAO kinase 1	Taok1	-0.101	0.0368
CKMT2	creatine kinase, mitochondrial 2	Ckmt2	-0.104	0.0399
AKT1	AKT serine/threonine kinase 1	Akt1	-0.131	0.0364
PRKACA	protein kinase cAMP-activated catalytic subunit alpha	Prkaca	-0.134	0.0157
DMPK	DM1 protein kinase	Dmpk	-0.139	0.0103
AK1	adenylate kinase 1	Ak1	-0.148	0.00214
PHKB	phosphorylase kinase regulatory subunit beta	Phkb	-0.15	0.0298
CSNK2A1	casein kinase 2 alpha 1	Csnk2a1	-0.151	0.0177
RIOK3	RIO kinase 3	Riok3	-0.151	0.0271
BMPR2	bone morphogenetic protein receptor type 2	Bmpr2	-0.155	0.0317
AK3	adenylate kinase 3	Ak3	-0.165	0.0204
DLG1	discs large MAGUK scaffold protein 1	Dlg1	-0.184	4.38e-05
MPP6	membrane palmitoylated protein 6	Mpp6	-0.191	6.71e-05
IRAK1	interleukin 1 receptor associated kinase 1	Irak1	-0.199	0.0015
KDR	kinase insert domain receptor	Kdr	-0.202	0.0327
PRKAG1	protein kinase AMP-activated non-catalytic subunit gamma 1	Prkag1	-0.202	0.0239
PFKM	phosphofructokinase, muscle	Pfkm	-0.207	1.33e-08
PRAG1	PEAK1 related, kinase-activating pseudokinase 1	D8Ertd82e	-0.215	0.0492
HK2	hexokinase 2	Hk2	-0.228	6.44e-05
NME2	NME/NM23 nucleoside diphosphate kinase 2	Nme2	-0.228	1.34e-06
OXSR1	oxidative stress responsive kinase 1	Oxsr1	-0.23	0.000435
ULK2	unc-51 like autophagy activating kinase 2	Ulk2	-0.234	0.00159
MAPK1	mitogen-activated protein kinase 1	Mapk1	-0.24	6.82e-06
Prps1l3	phosphoribosyl pyrophosphate synthetase 1-like 3	Prps1l3	-0.24	0.037
ADCK1	aarF domain containing kinase 1	Adck1	-0.244	0.008
CKM	creatine kinase, M-type	Ckm	-0.248	7.86e-19
FYN	FYN proto-oncogene, Src family tyrosine kinase	Fyn	-0.263	0.0245
PANK1	pantothenate kinase 1	Pank1	-0.277	0.00117
DAPK1	death associated protein kinase 1	Dapk1	-0.28	1.08e-06
ATR	ATR serine/threonine kinase	Atr	-0.29	0.0223
PANK4	pantothenate kinase 4	Pank4	-0.297	0.00697
PRKCA	protein kinase C alpha	Prkca	-0.3	0.000181
SBK1	SH3 domain binding kinase 1	Sbk1	-0.318	6.83e-05
PFKFB2	6-phosphofructo-2-kinase/fructose-2,6-biphosphatase 2	Pfkfb2	-0.326	0.000258
EEF2K	eukaryotic elongation factor 2 kinase	Eef2k	-0.334	8.3e-06
COQ8A	coenzyme Q8A	Adck3	-0.341	3.92e-20
MAP3K5	mitogen-activated protein kinase kinase kinase 5	Map3k5	-0.354	0.000377
PDK1	pyruvate dehydrogenase kinase 1	Pdk1	-0.367	4.79e-13
HSPB8	heat shock protein family B (small) member 8	Hspb8	-0.369	1.36e-09
CAMK2D	calcium/calmodulin dependent protein kinase II delta	Camk2d	-0.38	6.13e-10
PDK2	pyruvate dehydrogenase kinase 2	Pdk2	-0.384	1.48e-29
Gk	glycerol kinase	Gk	-0.392	0.000695
TRIB1	tribbles pseudokinase 1	Trib1	-0.422	0.0307
NIM1K	NIM1 serine/threonine protein kinase	Nim1k	-0.43	0.0178
TWF2	twinfilin actin binding protein 2	Twf2	-0.493	7.73e-11
CDKL1	cyclin dependent kinase like 1	Cdkl1	-0.501	0.0185
CNKSR3	CNKSR family member 3	Cnksr3	-0.52	0.0022
CDK18	cyclin dependent kinase 18	Cdk18	-0.53	0.000181
ADK	adenosine kinase	Adk	-0.547	4.22e-10
GCK	glucokinase	Gck	-0.623	0.0178
PRKAB2	protein kinase AMP-activated non-catalytic subunit beta 2	Prkab2	-0.689	3.89e-07
CDK5R1	cyclin dependent kinase 5 regulatory subunit 1	Cdk5r1	-0.861	0.000605
IP6K3	inositol hexakisphosphate kinase 3	Ip6k3	-0.952	8.23e-08
MYLK4	myosin light chain kinase family member 4	Mylk4	-1.813	1.68e-33

### Sheet: Sheet2
Phosphatases in transctiptome
Symbol	Entrez Gene Name	Gene Symbol - mouse (Entrez Gene)/Gene Symbol - human (HUGO / HGNC / Entrez Gene)	Expr Log Ratio	Expr p-value
NUDT4	nudix hydrolase 4	Nudt4	1.527	5.24e-157
CILP	cartilage intermediate layer protein	Cilp	1.261	3.34e-08
PTPRU	protein tyrosine phosphatase receptor type U	Ptpru	1.147	1.38e-09
PPM1E	protein phosphatase, Mg2+/Mn2+ dependent 1E	Ppm1e	0.926	2.33e-10
DUSP5	dual specificity phosphatase 5	Dusp5	0.723	0.00489
ALPL	alkaline phosphatase, biomineralization associated	Alpl	0.71	3.74e-10
ACP4	acid phosphatase 4	Acpt	0.672	0.0128
PXYLP1	2-phosphoxylose phosphatase 1	Pxylp1	0.628	0.00179
DUSP18	dual specificity phosphatase 18	Dusp18	0.611	2.14e-17
PTPN18	protein tyrosine phosphatase non-receptor type 18	Ptpn18	0.572	0.0113
BPNT1	3'(2'), 5'-bisphosphate nucleotidase 1	Bpnt1	0.56	0.000105
NUDT5	nudix hydrolase 5	Nudt5	0.512	0.0232
PTPRF	protein tyrosine phosphatase receptor type F	Ptprf	0.489	0.00473
INPP5D	inositol polyphosphate-5-phosphatase D	Inpp5d	0.438	0.000328
PTPRJ	protein tyrosine phosphatase receptor type J	Ptprj	0.412	0.0006
PTPRS	protein tyrosine phosphatase receptor type S	Ptprs	0.396	4.71e-07
LPIN2	lipin 2	Lpin2	0.384	0.000126
TNS3	tensin 3	Tns3	0.364	5.56e-05
ACP2	acid phosphatase 2, lysosomal	Acp2	0.324	0.00148
PPP2R5B	protein phosphatase 2 regulatory subunit B'beta	Ppp2r5b	0.322	0.0133
PTPN1	protein tyrosine phosphatase non-receptor type 1	Ptpn1	0.312	0.0262
Ptprd	protein tyrosine phosphatase, receptor type, D	Ptprd	0.303	0.00563
PPP1R14B	protein phosphatase 1 regulatory inhibitor subunit 14B	Ppp1r14b	0.283	0.00218
ACP1	acid phosphatase 1	Acp1	0.258	0.00062
PPP1R3A	protein phosphatase 1 regulatory subunit 3A	Ppp1r3a	0.254	0.00784
PTP4A3	protein tyrosine phosphatase 4A3	Ptp4a3	0.241	0.00301
MTMR6	myotubularin related protein 6	Mtmr6	0.227	0.00314
PTP4A2	protein tyrosine phosphatase 4A2	Ptp4a2	0.226	2.8e-07
PTPN11	protein tyrosine phosphatase non-receptor type 11	Ptpn11	0.193	0.00658
Ppp1cc	protein phosphatase 1 catalytic subunit gamma	Ppp1cc	0.154	0.00955
DUSP3	dual specificity phosphatase 3	Dusp3	0.153	0.0224
CTDSP2	CTD small phosphatase 2	Ctdsp2	0.128	0.0321
PPP2R3A	protein phosphatase 2 regulatory subunit B''alpha	Ppp2r3a	-0.124	0.0117
PTP4A1	protein tyrosine phosphatase 4A1	Ptp4a1	-0.125	0.0131
WBP11	WW domain binding protein 11	Wbp11	-0.129	0.0275
MDP1	magnesium dependent phosphatase 1	Mdp1	-0.173	0.0366
PGAM2	phosphoglycerate mutase 2	Pgam2	-0.196	6.68e-07
PTPN3	protein tyrosine phosphatase non-receptor type 3	Ptpn3	-0.264	0.0158
PTPN14	protein tyrosine phosphatase non-receptor type 14	Ptpn14	-0.275	0.00115
PTPN4	protein tyrosine phosphatase non-receptor type 4	Ptpn4	-0.337	0.00115
MTMR4	myotubularin related protein 4	Mtmr4	-0.356	0.00483
SYNJ2	synaptojanin 2	Synj2	-0.378	0.00184
NUDT2	nudix hydrolase 2	Nudt2	-0.38	0.0012
NUDT15	nudix hydrolase 15	Nudt15	-0.406	0.0215
DUSP27	dual specificity phosphatase 27, atypical	Dusp27	-0.408	1.48e-06
TIMM50	translocase of inner mitochondrial membrane 50	Timm50	-0.433	0.0156
PDP2	pyruvate dehyrogenase phosphatase catalytic subunit 2	Pdp2	-0.515	0.00022
PPFIBP2	PPFIA binding protein 2	Ppfibp2	-0.603	2.2e-05
FBP2	fructose-bisphosphatase 2	Fbp2	-0.623	0.00104
PTPRN	protein tyrosine phosphatase receptor type N	Ptprn	-0.976	1.42e-09
