## Supplementary material for "Reprogramming of cardiac phosphoproteome, proteome and transcriptome confers resilience to chronic adenylyl cyclase-driven stress": File 9

### Sheet: Kinases
Kinases
Upstream Regulator	Expr Log Ratio	Molecule Type	Predicted Activation State	Activation z-score	p-value of overlap	Target Molecules in Dataset	Mechanistic Network						z-score >= 2	12
INSR	-0.171	kinase	Inhibited	-5.385	1.13e-30	ACAA2,ACADL,ACADM,ACADVL,ACO2,ACOT2,ACSL1,ACTA1,ALDH2,ALDH6A1,Anp32a,AQP1,ATP5F1A,ATP5MC3,ATP5MF,ATP5PD,ATP5PF,ATP5PO,BAG1,C1QA,C2,Calm1 (includes others),CBR1,CCN2,CD36,CEBPA,CFL1,CKMT2,COL6A3,COX4I1,COX6A2,Cox8b,CPT1B,CPT2,CRAT,CS,CTSB,DAG1,DDR2,DECR1,DES,DMAC2L,ECHS1,ECI1,ETFA,ETFB,ETFDH,EZH1,FBLN1,FH,FHL1,FLNC,FURIN,GADD45A,GAS1,GCH1,GCK,GOT2,HADHA,HADHB,HSD17B10,HSPD1,IGF1,IQGAP1,ITGA5,JUNB,…	782 (21)						0 < z-score < 2	28
ERBB2	0.089	kinase		1.18	4.24e-17	ACAA2,ACTA1,ACTA2,AKT1,ANGPTL2,ANXA2,APLP2,ARHGEF5,ATF4,BAG2,BARD1,BCAT2,BMP1,CAVIN3,CCDC80,CCN2,CCND3,CD34,CD36,CDK6,CENPF,CES1,CLEC3B,COL1A1,COL3A1,COL5A1,COL5A2,COL6A1,COL6A2,COL6A3,COMMD3-BMI1,CPT2,CRADD,CRIP1,CSF1R,CTNNB1,CTSB,DAAM1,DAG1,DAP,DECR1,DOK1,DPT,DSG2,DUSP18,DZIP3,ELL2,EMP1,EPHB2,EPHX2,ETFB,ETV5,FBLN2,FEZ2,FGF9,FN1,FSTL1,GPX3,HADHB,HIF1A,HP,HSPB8,IGFBP3,IGFBP4,IGFBP5,IGFBP6,IL6R,IR…	741 (18)						z-score <= -2	3
MAP4K4	0.136	kinase	Activated	4.736	4.2e-15	ACAA2,ACACB,ACADVL,ACO2,AGPAT3,ALDH4A1,APIP,AUH,BCAT2,Calm1 (includes others),CBLB,CEBPA,CHPT1,DHRS4,DLST,GCDH,GYS1,HADH,HADHA,HADHB,HMGCL,HSD3B7,ITGA5,IVD,KYAT3,LDHB,MLXIPL,NDUFA3,NDUFA5,NDUFB7,NDUFS1,NDUFS4,NDUFS8,NDUFV1,OGDH,PFKM,PGM1,PHYH,PLCB4,PXMP2,SCP2,SLC2A4,SUCLG1,UQCRC1							·-2 < z-score < 0	17
MTOR	0.065	kinase		-1.083	3.3e-09	ACADL,ACADM,ACOX1,AKAP13,AKR1A1,AKR1B1,ATP5PB,CAB39L,CASP3,CCND3,CEBPA,CEBPD,COX4I1,CPT1B,CPT2,CRADD,CS,DCTN1,EFNA1,ETFA,FAF1,FN1,GLG1,GLUD1,HADHA,HADHB,HIF1A,HSP90B1,IFI16,IGF1,IRAK1,LDHB,MAP1LC3B,MAPT,MDH1,MDH2,MDM2,MEFV,MLYCD,MT-CO1,MT-TY,NAB2,OAS1,PDE4A,PDHA1,PDK2,PDK3,PGP,PHLPP1,PRDX5,PYGB,RAB11B,RHOA,RORC,RPL12,RUNX2,SRC,SRPX,STAT3,TPPP,UQCRC2,VEGFA	842 (19)
IKBKG	-0.01	kinase	Activated	3.773	1.19e-08	ACTA1,AEBP1,AMPD3,BMP2,C3,Ccl8,CDH13,CEBPD,CP,CTSB,CTSZ,DCN,GCH1,GM2A,HK2,HLA-A,IFI16,IGFBP6,IRF7,JUNB,KCNH2,MGP,Mt1,Mt2,MYH6,MYH7,NID1,NOCT,Nppb,Rtp3,RYR2,SERPINE2,SFRP1,Slfn2,SOD3,VEGFA	738 (14)
EGFR	0.233	kinase		-1.734	2.73e-08	ACOT7,ACTA1,ACTA2,Actn3,AKT1,ANXA1,CASP4,CAV1,CCN2,CDK6,COL1A1,COL3A1,COL5A2,COL6A1,COL6A2,COL8A1,CRYAB,CTNNB1,CTSK,DAG1,DSG2,EGF,EGR3,FBLN2,GADD45A,GAS5,HDC,HIF1A,HK2,HNRNPA2B1,HNRNPH1,HP,HSP90B1,HSPA5,IGF1,IGFBP3,IGFBP4,IGFBP5,IL33,JUNB,LAMA4,MME,MMP14,MMP2,NFIB,PDK1,POSTN,PTGIS,PTGS2,RHOB,RUNX2,SERPINA3,SERPINE2,SFRP1,STAT3,TGM2,THBS1,TNC,TNXB,TUBB4B,TXNIP,VCAN,VEGFA,VIM,ZEB2	881 (17)
PTK2	0.052	kinase	Activated	2.21	4.92e-07	ACTA1,ACTA2,CCN1,COL1A1,COL1A2,CSPG4,DSP,ITGA5,KRT18,MMP2,MYH6,MYH7,Nppb,PALLD,PTK2B,THBS1,TIMP1,TJP1,TNC	740 (18)
ERBB3	-0.061	kinase		-0.61	6.62e-07	ACTA1,ACTA2,Actn3,BGN,COL1A1,COL6A1,CTSK,EZR,FBLN2,FN1,GAS5,HIF1A,HMOX1,HP,IGFBP5,LAMA4,NID1,PTGS2,SERPINA3,SFRP1,SLK,SPARC,THBS1,TNC,TNXB,VEGFA	709 (15)
CHUK	0.023	kinase	Activated	2.772	6.76e-07	AEBP1,AMPD3,ARL6IP5,BMP2,C3,CASP4,CDH13,CEBPD,CP,CTSB,CTSZ,DCN,EGF,GCH1,GM2A,GRIN2A,HK2,HLA-A,HMOX1,HSP90AA1,IFI16,IGFBP6,ITM2B,JUNB,KCNH2,MFAP5,MGP,MMP2,Mt1,Mt2,MYH2,NID1,NOCT,NUMB,PTGS2,Rtp3,SERPINE2,SFRP1,Slfn2,SOD3,SPP1,SRC,TP63,VEGFA,VEGFB,VEGFC	726 (12)
PRKAA2	-0.072	kinase		-1.089	6.82e-07	ACOT7,ACTA1,ACTA2,ATP5MC2,CEBPA,COX4I1,CYBB,DDAH1,FN1,FOXO3,HIF1A,HIGD1A,HSPA5,IGFBP4,ITIH5,LDHA,MT-CO1,NCF1,NDRG2,NFIB,OAT,PARP3,PCOLCE,PDGFRA,PTPRN,TGM2,VIM,YBX1,ZNF462,ZYX	821 (22)
PRKAA1	-0.171	kinase		-1.315	2.93e-06	ACOT7,ACTA2,COX4I1,DDAH1,FN1,FOXO3,GPX1,HIGD1A,IGFBP4,ITIH5,LDHA,MLYCD,MT-CO1,NCF1,NDRG2,NFIB,OAT,PARP3,PCOLCE,PDGFRA,PTPRN,SLC2A4,SOD2,STAR,TGM2,ZNF462,ZYX	779 (21)
IKBKB	0.01	kinase	Activated	3.109	3.23e-06	ABCA1,AEBP1,AMPD3,BMP2,C3,CBLB,CD44,CDH13,CEBPD,CP,CTNNB1,CTSB,CTSK,CTSZ,DCN,EGLN1,FOXO3,FYN,GADD45A,GCH1,GM2A,GRK5,HIF1A,HK2,HLA-A,HMOX1,IFI16,IGFBP6,JUNB,MGP,MMP2,Mt1,Mt2,NID1,NOCT,PTGS2,PTK2B,Rtp3,S100A4,SERPINE2,SFRP1,Slfn2,SOCS2,SOD2,SOD3,STAT3,TGFBR2,TIMP2,TP63,TRAF2,VCAN,VEGFA	760 (15)
TGFBR2	0.294	kinase	Activated	2.965	4.28e-06	ACTA2,ATF4,ATP1A2,BDNF,BGN,CCN2,CCND3,CCT5,CD44,COL1A1,COL1A2,CRYAB,CTNNB1,DSG2,DYRK2,FGF9,FN1,GLI2,JUP,KDR,KRT18,MMP12,MMP14,MMP2,MYOF,NFIB,PDPN,PLAGL1,RUNX2,SMAD4,SPARC,SPP1,STAT3,SVEP1,TAB2,TGFB2,TGFBR2,THBS1,TIMP1,TXNIP,VEGFA	760 (15)
MKNK1	-0.058	kinase		0.962	4.43e-06	ACOT7,ANXA2,AP3D1,ARVCF,ATAT1,CCN1,CP,DCTN1,GPC4,HADHA,LAMB2,LAMC1,MAN2A1,MAP1B,MAPK1,MAPT,MYO5A,NR4A3,SERPINH1,SFRP1,SPARC,TFDP1,TM9SF2,TPP1,TTC3,TXNIP,VIM
ERBB4	0.024	kinase	Inhibited	-2.798	6.64e-06	ACTA1,ACTA2,BDNF,CASP4,COL3A1,COL5A2,CTNNB1,FBLN2,GADD45A,HIF1A,HMOX1,IGFBP4,IGFBP5,NID1,PGK1,PTGIS,PTGS2,SERPINA3,SERPINE2,SFRP1,SLK,THBS1,TNC,VEGFD	754 (18)
PIK3R1	-0.016	kinase		0.314	9.18e-06	ATF5,ATP1A1,COL1A2,GCH1,HIF1A,HMOX1,IRF7,LDHA,MITF,MMP2,NFE2L1,PDGFRA,PDHA1,PDK1,PIK3CD,PIK3R2,PTGS2,SOD2,TXNIP,VEGFA,VEGFC	735 (14)
EIF2AK3	-0.054	kinase		0.115	9.38e-06	AARS1,ATF4,ATF5,ATF6,BECN1,CBX4,CLCN3,DNAJB9,ELP3,GADD45A,GCH1,HSPA5,HSPA9,IGF1,LARS1,LONP1,MAP1LC3B,PPP1R15A,SCN5A,SHMT2,SIAH2,TXNIP,VEGFA,WFS1,XBP1,YARS1	729 (20)
MAP2K1	0.039	kinase	Activated	2.747	2.49e-05	ACTA2,APOE,CCN2,CD44,CEBPA,CKM,COL1A1,COL1A2,COL3A1,CTSB,DAB2,DUSP5,ETV5,FURIN,GLI2,GUSB,HDC,HIF1A,HSPA5,ITGA5,JUP,LGALS3,MITF,MMP12,MMP14,MMP2,MYH2,PDGFRA,PTGS2,RAP1GAP,RRAGD,SERPINE2,STAR,TGM2,THBS1,TNC,VEGFA	853 (16)
AKT1	-0.131	kinase	Activated	2.419	2.53e-05	ACTA2,AKT1,BMP2,C1QC,CASP3,CCND3,CEBPD,COL8A1,CTNNB1,FN1,FSTL1,FXYD5,GCK,HIF1A,HMOX1,IGFBP5,KDR,KLF15,LDHB,LIPA,MDM2,MMP14,MMP2,MMUT,MSTN,MYL1,MYOCD,NEXN,NFATC2,NQO1,PCOLCE,PDGFRA,PHLDA1,PTGS2,RAMP1,RHOB,SERPINF1,SLC3A2,SPP1,SREBF2,STUB1,TGFB2,THBS1,TIMP1,VCAN,VEGFA,VIM	734 (15)
PCK1		kinase	Activated	2.449	7.36e-05	ACADL,ACADM,ACADVL,ACOX1,CRAT,MLYCD,SLC2A4	316 (7)
ERN1	0.055	kinase		-1.648	0.000188	ATF4,BECN1,CEBPD,DGAT2,DNAJB9,FITM2,GOLGA3,HDLBP,HOOK1,HSP90B1,HSPA5,ITGB6,LAD1,MAP1LC3B,MLXIPL,NR1H3,OAS2,OSBP,PDRG1,SLC20A1,SLC7A1,SPARC,SSR3,TBCB,VEGFA,WFS1,XBP1
KDR	-0.202	kinase		1.294	0.000212	Anp32a,ANXA2,CTLA4,HMOX1,INPP5D,KDR,MMP14,NME2,NR4A1,PTGS2,SFRP1,TJP1,XBP1	756 (20)
SRC	0.518	kinase		0.251	0.00023	ACAT1,AKT1,CAV1,CKM,COL1A2,CTNNB1,CTSB,DOK1,FN1,HIF1A,HMOX1,KRT18,MMP2,NQO1,PGK1,POSTN,PRKCA,PTGS2,SPP1,SRC,STAT3,SYNPO,TJP1,VEGFA,VEGFC,VIM	838 (20)
PRKCI	-0.001	kinase		0.099	0.000231	ABCC8,COPB2,HK1,HK2,HMOX1,KCNJ11,PTGS2,SF3B1,SLC2A4	618 (13)
MAPK14	-0.157	kinase		-0.235	0.000687	ABCA1,ACTA1,ACTA2,ATP5MF,BMP2,CALR,CEBPD,CKM,COL1A1,CRYAB,EFNA1,FN1,GADD45A,GNAS,HAND2,HMOX1,JUNB,KDR,MEF2C,MYH6,Nppb,PLA2G5,PRDX1,PTGS2,Slfn2,SOD2,SREBF2,TGM2,TIMP1,TIMP2,Tpm1,VEGFA,VEGFC	821 (15)
PRKG1	0.042	kinase		0.513	0.000725	ACTA2,CCN2,COL1A1,COL3A1,CTNNB1,FN1,HINT1,Nppb,RHOA,THBS1	724 (17)
RET	-0.149	kinase		1.69	0.0011	ANXA1,ATF4,AUH,CD151,COL1A1,COL1A2,CTSB,DCN,DPYSL2,FKBP4,HSP90AA1,HSPA1L,HSPA9,HSPD1,HSPH1,MAPKAPK2,MARK3,MMP14,PTN,REEP6,RTN4,SCARA3,STUB1	739 (16)
MAPK9	0.13	kinase		-1.042	0.00142	AQP1,BMP1,CACNB3,CAV1,CHERP,EGF,EIF4E,FGL2,HDC,HIF1A,HSPB2,IFI16,JUNB,LGALS3BP,LMNA,LMO7,LPL,LSM3,METAP2,MMP12,MT-TA,NME2,NR1H3,PDIA3,PPP1R15A,RILPL1,SOD2,SOD3,ZYX	797 (15)
MAPK1	-0.24	kinase		-0.509	0.00195	ANPEP,APOE,ATP1A2,ATP1B1,BDNF,C1S,CAV1,CAV3,CCDC82,CCN2,CD84,CDK5R1,CFB,CTNNB1,CTSB,DAB2,DDT,DDX58,EGLN3,EMP1,FLNC,FN1,GFOD1,GRAMD1B,HDC,HMOX1,IFI16,IFIT1,IFIT3,IFITM3,IGFBP7,IRF7,JUNB,LAD1,LAMA4,LAP3,LGALS3,LGALS3BP,LMNA,MITF,MMP2,MYH7,OAS1,OAS2,PAIP1,PLA2G5,PTGS2,QKI,SOCS2,SPP1,SUN2,TJP1,VIM,ZC3HAV1	808 (17)
RIPK2	-0.008	kinase		-0.036	0.00233	ABCA1,ACADL,ACADM,ACOX1,ACSL1,CD36,DGAT2,IL33,MEFV,NR1H3,PDE4B,PNPLA2,RASGRP3,SCAP,SLC27A1,SOD2	713 (15)
PAK1	0.506	kinase		-0.11	0.00234	CTNNB1,CTSD,ITGAM,ITGB2,MMP14,NF2,PFKM,TFPI,VEGFA	692 (17)
GCK	-0.623	kinase	Activated	2.828	0.00303	ACADM,ATP5F1A,ATP5F1C,ATP5MC2,CPT2,ECHS1,FH,HADH,PDK2	610 (14)
FLT1	-0.101	kinase		0.258	0.00365	APLP2,CANX,CSNK2A1,DDX3X,EPAS1,HK1,HMOX1,LIMS1,MAX,PREB,SCRN1,SDHC,SURF1,TGFBR2,THBS1,UBE2H	662 (14)
MET	0.382	kinase		0.404	0.00411	AKT1,CD44,DAB2,FGL2,FN1,HDC,HMOX1,INHBA,MDM2,MMP2,PTGS2,RILPL1,SH3BP5,SLCO3A1,SOD2,SPP1,TSC22D1,VEGFA	587 (14)
MAP2K5	-0.036	kinase		0.564	0.00457	ACTA1,CREM,Nppb,NR4A1,NR4A3,PDE3A,PTGS2	608 (18)
MAPK7	0.084	kinase		1	0.00752	BCL2L2,HMOX1,MEF2C,MEF2D,NQO1,NR4A1,PDE3A,PTGS2,TP63,VEGFA,VIM	721 (19)
NDRG1	-0.099	kinase		-1.116	0.00754	CASP3,CASP4,CTNNB1,MAP1LC3B,MDM2,PARP1,SMAD4,TP63,VEGFA	230 (6)
RAF1	-0.039	kinase		0.361	0.00956	ACOT7,ANXA1,BECN1,CD44,CRYAB,CTNNB1,DUSP5,EGR3,EMP1,HDC,HIF1A,HNRNPA2B1,IGFBP3,ITGAM,LAD1,LDHA,NINJ1,NOP56,Nppb,NQO1,PC,PCSK6,PHLDA1,PTGS2,RPS2,RTCB,SLC16A7,TGM2,TIMP1,Tpm1,TSC22D1,TUBA4A,TXNIP,VEGFA	711 (13)
PRKCD	0.066	kinase		0.823	0.0103	ABCA1,CD68,COL1A1,COL1A2,CTSB,CXCL16,ERCC6L,FZD1,GEM,HJURP,ITGAM,JCAD,JUNB,LBH,MAP1LC3B,MMP12,MMP2,NAV2,NOCT,NR4A1,OAS1,ODC1,PALMD,PDCD4,PPP1R15A,PTGS2,STAR,STAT3,VEGFA
FGFR1	0.239	kinase		1.422	0.0105	COL1A1,EEF1A1,EIF3C,EIF4E,EIF4G1,EIF5B,FGF1,FGFR1,GRINA,MMP14,NR1H3,NXF1,PDCD4,PTGS2,RPS6,SPARC,VIM
NME1	0.004	kinase		-1.661	0.0129	CCN2,CTSD,DHX16,FZD1,HNRNPA2B1,LPAR1,MMP14,MMP2,PTN,TIMP1
DYRK1B	0.051	kinase		-0.927	0.0157	CCND3,CP,SOD2,SOD3
TGFBR1	0.185	kinase		1.289	0.0161	ACTA2,BGN,CCN2,COL1A1,COL1A2,FGF9,FN1,GAS1,HMOX1,NFATC2,PIGF,SCX,VEGFC,VIM
ABL1	0.132	kinase		1.091	0.0233	BMP2,CAV1,DOK1,GADD45A,MDM2,TGFB2,TP63,VEGFA
PIK3CA	-0.032	kinase		-0.391	0.0236	ATP1A1,CEBPD,COMMD3-BMI1,GCK,HIF1A,ITGAM,PDGFRA,PIK3CD,SPARC,VIM
IPMK	0.183	kinase		1.633	0.0238	ACTA2,CCN1,FLNC,JUNB,MYL6,PMP22
STK40	0.117	kinase		0.152	0.0257	APOE,C1QA,C1QB,CEBPA,FGF1,FGF18,PDPN,PTGS2,TXNRD3
PRKCA	-0.3	kinase		0.602	0.03	ACTA1,CAV1,CCN2,COL1A1,CTSB,CYBB,FN1,GBA,IGFBP3,LPL,MRPL9,NQO1,PTGS2,RUNX2,STAR,SZRD1,TGFB2,VEGFA
HSPB8	-0.369	kinase		-1.067	0.0312	BMPR2,MAP1LC3B,MITF,Nppb
SGK1	0.022	kinase		1.772	0.0316	CCN2,CDK6,GRIN2A,KCNA4,KCNQ1,KCNQ5,SCN5A,SLC1A3,SLC1A5,SLC2A4,SLC38A3,SLC3A2
PRKCE	-0.13	kinase		0.218	0.0385	ACTA2,CAV1,CCN1,CCND3,HSPA5,JUNB,ODC1,PDCD4,PTGS2,RGS2,STAR,STAT3,VEGFA
PKM	0.057	kinase		1.643	0.043	LDHA,MMP2,PDK1,SDC2,STAT3,VEGFC
PRKCZ	0.062	kinase		0.234	0.0472	ABCA1,CASP3,COL1A2,HMOX1,MAPK1,MMP2,VEGFA
CAMK2D	-0.38	kinase		-1.999	0.0532	ACTA1,BDNF,MYH7,Nppb
MAP3K1	0.016	kinase	Activated	2.784	0.114	COL3A1,Ctla2a/Ctla2b,HMOX1,MYH2,PRDX1,PTGS2,THBS1,TIMP1,TNC
MAPK3	0.168	kinase	Activated	2.372	0.169	B4GALT5,CTNNB1,FN1,FURIN,HDC,JUNB,PTGS2,SPP1,THBS1,TIMP1
AKT3	0.254	kinase	Inhibited	-2	0.223	COX4I1,MT-CO1,MT-CO2,RPS6
EPHB4	-0.005	kinase		1.89	0.261	BMP2,CSF2RA,IGFBP4,KDR,MYL1,TGFB2,TGFBR2
EIF2AK2	0.153	kinase		1.765	0.317	ATF4,BDNF,CEBPD,DDX58,IFIT1,LGALS3BP,OAS1,PPP1R15A,SOD2,SP140,ZC3HAV1
JAK1	-0.084	kinase		1.982	0.444	HIF1A,HLA-A,HLA-F,MMP2,SLC1A3

### Sheet: Phosphatases
Phosphatases
Upstream Regulator	Expr Log Ratio	Molecule Type	Predicted Activation State	Activation z-score	p-value of overlap	Target Molecules in Dataset	Mechanistic Network					z-score >= 2	0
PTEN	0.003	phosphatase		-1.486	7.04e-15	ACAA2,ACO2,ACOX1,ACSL1,AKAP1,AKT1,ANXA1,ARHGAP5,C3,CBX4,CCND3,CDK6,CEBPA,COX5A,CS,CTNNB1,CTNNBL1,CTSB,CTSZ,ECI2,EGF,EPAS1,EZH1,FOXO3,G0S2,GPX3,GTF2I,GTPBP6,GYS1,HADH,HADHA,HADHB,HCN2,HIF1A,IDH2,IDH3B,IDH3G,IFNGR2,IFT20,IGF1,IGFBP3,IGFBP5,IGFBP6,KDR,KIF3B,KLHL24,LAD1,LDHB,LGALS3,LIMS1,LRRFIP1,MAFK,MAPKAPK3,MDH1,MDM2,MEF2D,MME,MMP14,MMP2,MRC1,MT-CO2,MT-CYB,MT-ND1,NDUFS3,Nedd4,NKX2-5,NR4A2,PABPC4,PA…	770 (18)					0 < z-score < 2	1
PPP3CA	0.049	phosphatase		1.257	1.28e-05	C3,CRYAB,DECR1,FN1,FTL,LPAR1,MAGT1,Nppb,PDK2,PDPN,PMP22,PRDX5,PSAP,PTGS2,RUNX2,S100A4,SDC4,SLC2A4,SPP1,VIM	813 (18)					z-score <= -2	0
PPP1R14B	0.283	phosphatase		-1.067	0.00159	EPAS1,HIF1A,KDR,VEGFA						·-2 < z-score < 0	4
MTM1	0.018	phosphatase		-0.391	0.044	BECN1,FOXO3,MAP1LC3A,MAP1LC3B,NEDD4L
PTPN6	0.177	phosphatase		-1.964	0.563	CD44,CYBB,ITGB2,TIMP1
