## Supplementary material for "Reprogramming of cardiac phosphoproteome, proteome and transcriptome confers resilience to chronic adenylyl cyclase-driven stress": File 10

### Sheet: kinase
Kinases in total proteome
Symbol	Entrez Gene Name	GenPept/UniProt/Swiss-Prot Accession	Expr Log Ratio	Expr p-value	Location	Type(s)
CAMK2D	calcium/calmodulin dependent protein kinase II delta	Q6PHZ2-5	1.002	0.00025	Cytoplasm	kinase
PHKA1	phosphorylase kinase regulatory subunit alpha 1	P18826	0.892	0.000111	Cytoplasm	kinase
PHKG1	phosphorylase kinase catalytic subunit gamma 1	P07934	0.84	0.000115	Cytoplasm	kinase
STK39	serine/threonine kinase 39	Q9Z1W9	0.823	0.00215	Nucleus	kinase
PHKB	phosphorylase kinase regulatory subunit beta	Q7TSH2	0.709	0.000754	Cytoplasm	kinase
TNNI3K	TNNI3 interacting kinase	Q5GIG6	0.698	0.0146	Cytoplasm	kinase
PRKAG2	protein kinase AMP-activated non-catalytic subunit gamma 2	Q91WG5	0.629	0.000206	Cytoplasm	kinase
ROCK2	Rho associated coiled-coil containing protein kinase 2	P70336-2	0.614	0.00102	Cytoplasm	kinase
AKT2	AKT serine/threonine kinase 2	Q60823	0.598	0.0294	Cytoplasm	kinase
PDK3	pyruvate dehydrogenase kinase 3	Q922H2	0.575	0.00165	Cytoplasm	kinase
MAP3K20	mitogen-activated protein kinase kinase kinase 20	Q9ESL4-2	0.527	0.0164	Cytoplasm	kinase
MAP2K1	mitogen-activated protein kinase kinase 1	P31938	0.521	0.0487	Cytoplasm	kinase
PDPK1	3-phosphoinositide dependent protein kinase 1	Q9Z2A0	0.502	0.0334	Cytoplasm	kinase
WNK1	WNK lysine deficient protein kinase 1	P83741-3	0.501	0.00288	Cytoplasm	kinase
CDK6	cyclin dependent kinase 6	Q64261	0.495	0.0068	Nucleus	kinase
MAP2K2	mitogen-activated protein kinase kinase 2	Q63932	0.477	0.0341	Cytoplasm	kinase
MYLK	myosin light chain kinase	Q6PDN3-1	0.471	0.0355	Cytoplasm	kinase
CSK	C-terminal Src kinase	P41241	0.463	0.00926	Cytoplasm	kinase
CAB39L	calcium binding protein 39 like	Q9DB16	0.446	0.0472	Cytoplasm	kinase
STK16	serine/threonine kinase 16	O88697	0.441	0.0161	Cytoplasm	kinase
CKB	creatine kinase B	Q04447	0.434	8.09e-05	Cytoplasm	kinase
HK1	hexokinase 1	P17710-2	0.433	0.000464	Cytoplasm	kinase
PRKAB1	protein kinase AMP-activated non-catalytic subunit beta 1	Q9R078	0.422	0.0044	Nucleus	kinase
PIK3R4	phosphoinositide-3-kinase regulatory subunit 4	Q8VD65	0.408	0.0431	Cytoplasm	kinase
COASY	Coenzyme A synthase	Q9DBL7	0.406	0.0406	Cytoplasm	kinase
CDK9	cyclin dependent kinase 9	Q99J95-1	0.404	0.0187	Nucleus	kinase
STK24	serine/threonine kinase 24	Q99KH8	0.38	0.0112	Cytoplasm	kinase
UCK1	uridine-cytidine kinase 1	P52623	0.366	0.0133	Cytoplasm	kinase
SLK	STE20 like kinase	O54988-2	0.348	0.0268	Nucleus	kinase
PHKA2	phosphorylase kinase regulatory subunit alpha 2	Q8BWJ3	0.341	0.0366	Cytoplasm	kinase
CDK5	cyclin dependent kinase 5	P49615	0.339	0.00262	Nucleus	kinase
GSK3B	glycogen synthase kinase 3 beta	Q9WV60	0.338	0.00352	Nucleus	kinase
ALPK2	alpha kinase 2	Q91ZB0	0.335	0.0217	Nucleus	kinase
PPIP5K2	diphosphoinositol pentakisphosphate kinase 2	Q6ZQB6	0.301	0.0453	Cytoplasm	kinase
GAK	cyclin G associated kinase	Q99KY4-1	0.297	0.0144	Nucleus	kinase
FER	FER tyrosine kinase	P70451-1	0.281	0.0367	Cytoplasm	kinase
COQ8B	coenzyme Q8B	Q566J8	0.276	0.0449	Cytoplasm	kinase
ROCK1	Rho associated coiled-coil containing protein kinase 1	P70335-1	0.276	0.0228	Cytoplasm	kinase
PRKACA	protein kinase cAMP-activated catalytic subunit alpha	P05132-1	0.271	0.0131	Cytoplasm	kinase
STK3	serine/threonine kinase 3	Q9JI10	0.233	0.0461	Cytoplasm	kinase
TRMT2A	tRNA methyltransferase 2 homolog A	Q8BNV1	0.227	0.0197	Other	kinase
PRPF4B	pre-mRNA processing factor 4B	Q61136	0.225	0.0261	Nucleus	kinase
CAMK2A	calcium/calmodulin dependent protein kinase II alpha	P11798-1	0.224	0.00163	Cytoplasm	kinase
PFKL	phosphofructokinase, liver type	P12382	0.219	0.0272	Cytoplasm	kinase
ADPGK	ADP dependent glucokinase	Q8VDL4	0.212	0.00791	Plasma Membrane	kinase
PRKACB	protein kinase cAMP-activated catalytic subunit beta	P68181-1	0.206	0.0317	Cytoplasm	kinase
HYKK	hydroxylysine kinase	Q5U5V2	0.193	0.00223	Cytoplasm	kinase
PKM	pyruvate kinase M1/2	P52480	0.191	0.00879	Cytoplasm	kinase
TEK	TEK receptor tyrosine kinase	Q02858	0.184	0.0323	Plasma Membrane	kinase
EPHB4	EPH receptor B4	P54761	0.182	0.00977	Plasma Membrane	kinase
PIK3R1	phosphoinositide-3-kinase regulatory subunit 1	P26450	0.178	0.0345	Cytoplasm	kinase
MAPK8	mitogen-activated protein kinase 8	Q91Y86	0.175	0.0322	Cytoplasm	kinase
PIP4K2A	phosphatidylinositol-5-phosphate 4-kinase type 2 alpha	O70172	0.171	0.0494	Cytoplasm	kinase
PTK7	protein tyrosine kinase 7 (inactive)	Q8BKG3	0.158	0.0362	Plasma Membrane	kinase
GALK1	galactokinase 1	Q9R0N0	0.154	0.0296	Cytoplasm	kinase
MVK	mevalonate kinase	Q9R008	0.142	0.0282	Cytoplasm	kinase
OXSM	3-oxoacyl-ACP synthase, mitochondrial	Q9D404	0.103	0.0491	Cytoplasm	kinase
PIK3R2	phosphoinositide-3-kinase regulatory subunit 2	O08908	-0.103	0.0407	Cytoplasm	kinase
CKMT2	creatine kinase, mitochondrial 2	Q6P8J7	-0.109	0.0346	Cytoplasm	kinase
PFKFB2	6-phosphofructo-2-kinase/fructose-2,6-biphosphatase 2	P70265	-0.156	0.00875	Cytoplasm	kinase
FXN	frataxin	O35943	-0.167	0.000905	Cytoplasm	kinase
KHK	ketohexokinase	P97328	-0.168	0.0426	Cytoplasm	kinase
ADCK1	aarF domain containing kinase 1	Q9D0L4-1	-0.17	0.0416	Cytoplasm	kinase
PANK4	pantothenate kinase 4	Q80YV4-1	-0.18	0.0379	Cytoplasm	kinase
CKM	creatine kinase, M-type	P07310	-0.191	0.0057	Cytoplasm	kinase
Gk	glycerol kinase	Q64516-1	-0.191	0.00501	Cytoplasm	kinase
NADK2	NAD kinase 2, mitochondrial	Q8C5H8-3	-0.192	0.0487	Cytoplasm	kinase
PRPS1	phosphoribosyl pyrophosphate synthetase 1	Q9D7G0	-0.194	0.0395	Cytoplasm	kinase
NME2	NME/NM23 nucleoside diphosphate kinase 2	Q01768	-0.227	0.00285	Nucleus	kinase
PHKG2	phosphorylase kinase catalytic subunit gamma 2	Q9DB30	-0.24	0.0335	Cytoplasm	kinase
PRKCA	protein kinase C alpha	P20444	-0.244	0.013	Cytoplasm	kinase
FN3K	fructosamine 3 kinase	Q9ER35	-0.25	0.00516	Cytoplasm	kinase
EEF2K	eukaryotic elongation factor 2 kinase	O08796	-0.256	0.00458	Cytoplasm	kinase
FYN	FYN proto-oncogene, Src family tyrosine kinase	P39688	-0.285	0.00115	Plasma Membrane	kinase
HKDC1	hexokinase domain containing 1	Q91W97	-0.293	0.00564	Cytoplasm	kinase
PRKAB2	protein kinase AMP-activated non-catalytic subunit beta 2	Q6PAM0	-0.305	0.0116	Cytoplasm	kinase
HK2	hexokinase 2	O08528	-0.31	0.00108	Cytoplasm	kinase
ADK	adenosine kinase	P55264	-0.338	0.000484	Nucleus	kinase
PRKAR1A	protein kinase cAMP-dependent type I regulatory subunit alpha	Q9DBC7	-0.382	0.00315	Cytoplasm	kinase
CSNK1A1	casein kinase 1 alpha 1	Q8BK63-2	-0.387	0.0161	Cytoplasm	kinase
TRIO	trio Rho guanine nucleotide exchange factor	Q0KL02-4	-0.476	0.0061	Cytoplasm	kinase
HSPB8	heat shock protein family B (small) member 8	Q9JK92	-0.527	0.0192	Cytoplasm	kinase

### Sheet: phosphatase
Phosphotases in total proteome
Symbol	Entrez Gene Name	GenPept/UniProt/Swiss-Prot Accession	Expr Log Ratio	Expr p-value	Location	Type(s)
NUDT4	nudix hydrolase 4	Q8R2U6	0.699	4.38e-05	Cytoplasm	phosphatase
PPP1R3A	protein phosphatase 1 regulatory subunit 3A	Q99MR9	0.556	0.00874	Cytoplasm	phosphatase
INPP5B	inositol polyphosphate-5-phosphatase B	Q8K337-1	0.477	0.00877	Plasma Membrane	phosphatase
TNS3	tensin 3	Q5SSZ5-1	0.443	0.0232	Plasma Membrane	phosphatase
PTP4A2	protein tyrosine phosphatase 4A2	O70274	0.414	2.42e-05	Cytoplasm	phosphatase
PPM1E	protein phosphatase, Mg2+/Mn2+ dependent 1E	Q80TL0	0.41	0.000609	Nucleus	phosphatase
INPP4B	inositol polyphosphate-4-phosphatase type II B	Q6P1Y8	0.369	0.00924	Cytoplasm	phosphatase
PTPN12	protein tyrosine phosphatase non-receptor type 12	P35831	0.344	0.0341	Cytoplasm	phosphatase
PTPN9	protein tyrosine phosphatase non-receptor type 9	O35239	0.34	0.0212	Cytoplasm	phosphatase
PTPN23	protein tyrosine phosphatase non-receptor type 23	Q6PB44-1	0.337	0.0338	Cytoplasm	phosphatase
CTDP1	CTD phosphatase subunit 1	Q7TSG2-1	0.334	0.0376	Nucleus	phosphatase
G6PC3	glucose-6-phosphatase catalytic subunit 3	Q6NSQ9	0.288	0.0185	Cytoplasm	phosphatase
Ppp2r5c	protein phosphatase 2, regulatory subunit B', gamma	Q60996-1	0.273	0.00491	Nucleus	phosphatase
PON1	paraoxonase 1	P52430	0.272	0.0344	Extracellular Space	phosphatase
DUSP23	dual specificity phosphatase 23	Q6NT99	0.256	0.0449	Cytoplasm	phosphatase
NT5C3B	5'-nucleotidase, cytosolic IIIB	Q3UFY7	0.256	0.00978	Cytoplasm	phosphatase
PTPN1	protein tyrosine phosphatase non-receptor type 1	P35821	0.253	0.00076	Cytoplasm	phosphatase
DUSP3	dual specificity phosphatase 3	Q9D7X3	0.252	0.0159	Cytoplasm	phosphatase
SACM1L	SAC1 like phosphatidylinositide phosphatase	Q9EP69	0.249	0.00121	Cytoplasm	phosphatase
PTP4A3	protein tyrosine phosphatase 4A3	Q9D658	0.247	0.00879	Plasma Membrane	phosphatase
ACP1	acid phosphatase 1	Q9D358-2	0.238	0.00136	Cytoplasm	phosphatase
PPP1CB	protein phosphatase 1 catalytic subunit beta	P62141	0.238	0.0268	Cytoplasm	phosphatase
PTPN21	protein tyrosine phosphatase non-receptor type 21	Q62136	0.235	0.0401	Cytoplasm	phosphatase
PTPN6	protein tyrosine phosphatase non-receptor type 6	P29351-2	0.21	0.00979	Cytoplasm	phosphatase
SET	SET nuclear proto-oncogene	Q9EQU5	0.21	0.00426	Nucleus	phosphatase
PGAM1	phosphoglycerate mutase 1	Q9DBJ1	0.201	0.0101	Cytoplasm	phosphatase
SSU72	SSU72 homolog, RNA polymerase II CTD phosphatase	Q9CY97-1	0.176	0.0246	Other	phosphatase
NUDT5	nudix hydrolase 5	Q9JKX6	0.172	0.0219	Cytoplasm	phosphatase
UBLCP1	ubiquitin like domain containing CTD phosphatase 1	Q8BGR9	0.17	0.0202	Nucleus	phosphatase
PPP1R12A	protein phosphatase 1 regulatory subunit 12A	Q9DBR7-1	0.163	0.00835	Cytoplasm	phosphatase
INPP5K	inositol polyphosphate-5-phosphatase K	Q8C5L6	0.158	0.0153	Cytoplasm	phosphatase
PTPRC	protein tyrosine phosphatase receptor type C	P06800	0.155	0.0117	Plasma Membrane	phosphatase
NT5C2	5'-nucleotidase, cytosolic II	Q3V1L4	0.141	0.0294	Cytoplasm	phosphatase
BPNT1	3'(2'), 5'-bisphosphate nucleotidase 1	Q9Z0S1	0.139	0.0243	Nucleus	phosphatase
PPP6C	protein phosphatase 6 catalytic subunit	Q9CQR6	0.121	0.0493	Nucleus	phosphatase
PPP1R14B	protein phosphatase 1 regulatory inhibitor subunit 14B	Q62084	-0.114	0.0358	Cytoplasm	phosphatase
ACP6	acid phosphatase 6, lysophosphatidic	Q8BP40	-0.124	0.0342	Cytoplasm	phosphatase
NUDT3	nudix hydrolase 3	Q9JI46	-0.148	0.0167	Cytoplasm	phosphatase
NUDT9	nudix hydrolase 9	Q8BVU5	-0.165	0.0266	Cytoplasm	phosphatase
PPP1R1A	protein phosphatase 1 regulatory inhibitor subunit 1A	Q9ERT9	-0.187	0.0449	Cytoplasm	phosphatase
PPM1J	protein phosphatase, Mg2+/Mn2+ dependent 1J	Q149T7	-0.228	0.0339	Other	phosphatase
PGAM2	phosphoglycerate mutase 2	O70250	-0.296	0.000238	Cytoplasm	phosphatase
LHPP	phospholysine phosphohistidine inorganic pyrophosphate phosphatase	Q9D7I5	-0.45	8.5e-05	Cytoplasm	phosphatase
