## Supplementary material for "Reprogramming of cardiac phosphoproteome, proteome and transcriptome confers resilience to chronic adenylyl cyclase-driven stress": File 11

### Sheet: Kinases
Kinases
Upstream Regulator	Expr Log Ratio	Molecule Type	Predicted Activation State	Activation z-score	Flags	p-value of overlap	Target Molecules in Dataset	Mechanistic Network					z-score >= 2	7
AK1	-0.177	kinase				0.000323	ACADL,ENO3,GLUD1,LDHA,MYL2,PKM						0 < z-score < 2	14
PGK1	0.034	kinase				0.00132	ACTA1,CTNNB1,PLG,VIM						z-score <= -2	4
DGKE	0.047	kinase				0.00494	CS,Gk,ICAM1						·-2 < z-score < 0	4
HK2	-0.31	kinase				0.00494	BCL2L1,MT-CO2,SDHB
TJP2	0.2	kinase				0.0068	BCL2L1,YBX3
NRP2	0.139	kinase				0.0193	CTNNB1,S100A4
TRIB1		kinase				0.0229	ACOX1,CPT2,FASN
MAP3K12		kinase				0.0229	CASP3,SH3RF1,STAT3
TTN	0.076	kinase				0.0229	ATP2A2,CRYAB,FHL1
STK17A		kinase				0.0323	CCS,GSTO1,NUDT9
STK25		kinase				0.0323	ACOX1,FASN,PLIN2
SNRK	0.045	kinase				0.0365	CACYBP,CTNNB1
MAP2K7		kinase				0.0427	FN1,HSPA5,ITGB1,KLC1,LSP1,MAOB,MAPK8,MTTP,RPS6
ERN1		kinase	Activated	4.658	bias	3.13e-07	ARF4,ATP2A2,BECN1,DERL2,DNAJB11,DNAJC10,DNAJC3,ERO1A,ERP44,FASN,FITM2,HDLBP,HSP90B1,HSPA5,ITGB6,P3H1,P4HB,PDIA6,PLIN2,SEC22B,SEC61A1,SPARC,SPCS2,SRP19,SSR3,STX5,SURF4,TMED3,UBE2J1,USO1,WFS1	485 (10)
JAK2		kinase	Activated	3.069	bias	0.0357	ACE,ACTB,ACTN1,BCL2L1,CYBB,DCXR,Eif2s3y,GBP2,ICAM1,MYL12A,OSMR,SERPINH1,SET,STAT1,STAT3,TAP1,TGM2,TSC22D1,VLDLR
MAP4K4	0.066	kinase	Activated	3.007	bias	1.06e-17	ACAA2,ACADS,ACADVL,ACLY,ACO2,AGPAT3,ALDH4A1,ALG9,ATP6V0A2,AUH,BCAT2,CYC1,DHRS4,DLST,FASN,GCDH,GYS1,HADH,HADHA,HADHB,HMGCL,HSD3B7,ITGA5,IVD,KYAT3,LDHB,NDUFA3,NDUFA5,NDUFAB1,NDUFS1,NDUFS4,NDUFS8,NDUFV1,NT5C2,OGDH,PAPSS2,PEX16,PEX19,PGAM1,PGM1,PXMP2,SCP2,UCK1
MKNK1	0.001	kinase	Activated	2.985	bias	2.05e-05	ACOT7,BAG3,CAMK2A,CCN1,FAM49A,FLNB,GPC4,HADHA,IFIT2,KLC1,MAN2A1,MAPK8IP3,PAFAH1B1,PTBP1,RAB3A,SERPINH1,SFR1,SPARC,STRN4,TAGLN,USO1,VIM
GCK		kinase	Activated	2.828		0.000503	ACADM,ACLY,ATP5F1A,ATP5F1C,CPT2,ECHS1,FASN,FH,HADH	636 (14)
PCK1		kinase	Activated	2.449	bias	0.000815	ACADL,ACADM,ACADVL,ACOX1,CRAT,MLYCD
PIK3CA		kinase	Activated	2		0.106	ATP1A1,BAD,CD44,CSE1L,FASN,HSP90AB1,ITGB1,SPARC,VIM
EGFR	0.198	kinase		1.997		2.21e-05	ACOT7,ACTA1,ACTB,Actn3,ACY1,ANXA1,BCL2L1,CAPZA2,CASP3,CBX5,CCAR1,CDK6,CRYAB,CTNNB1,DSG2,EIF6,ENOPH1,FASN,FBLN2,FBN1,HK2,HNRNPD,HNRNPK,HSP90B1,HSPA5,HSPE1,ICAM1,LAMA4,MT-CO2,MTA2,NSF,NUDC,OSMR,PABPC1,PCNA,PKM,POSTN,PRKAR1A,PTGIS,PTGS1,QTRT1,RANBP1,RBBP7,SDHB,SERBP1,SLC25A32,SLC2A1,STAT3,TCERG1,TCOF1,TGM2,TIMM10,TIMM9,TRMT2A,TUBA4A,TUBB4B,VCAN,VIM,YPEL5	850 (17)
ACVRL1		kinase		1.969		0.172	ACTB,EFNA1,ICAM1,STAT1,TAGLN
ZAP70		kinase		1.718	bias	0.0427	ANXA1,CSTF2,CYBA,ETFA,HSP90AA1,HTATSF1,SSR4,TSC22D3,VPS4B
PIK3R1	0.178	kinase		1.697	bias	0.0495	ATP1A1,BCL2L1,CD44,DNAJC3,HSP90B1,HSPA5,ICAM1,LDHA,PIK3R1,PIK3R2,PKM,SLC2A1
IPMK		kinase		1.633	bias	0.00736	ABHD12,ACTB,CCN1,HSP90AB1,MYL6,TAGLN2
ROCK1	0.276	kinase		1.463	bias	0.00188	ACTA1,CD44,CNN1,FBLN2,FBN1,ICAM1,LAMA2,LAMA4
ERBB2		kinase		1.396		6.2e-09	ABHD5,ACAA2,ACTA1,ACTB,AIMP2,AKT2,ALAD,ALDOC,ATP6V1A,BAG2,BCAT2,BCL2L1,BNIP3,CAPZA2,CD34,CDC37,CDK6,CHD4,CHMP2B,CLEC3B,CPT2,CSE1L,CTNNB1,DAAM1,DAP,DECR1,DERL1,DSG2,EBP,EIF6,EPHX2,ETFB,FASN,FBLN2,FHIT,FLOT2,FN1,FSTL1,GPAA1,GPD2,GPX3,GSK3B,GSTZ1,HADHB,HNRNPK,HOMER2,HSD17B11,HSPB8,IDH1,IL6ST,ITGA5,ITGB1,LDHA,LGALS1,LGALS3,LRRFIP1,LUM,LXN,MAN1A1,MAP4,MAPK8IP3,MCCC1,MFAP2,MIF,MRC1,NDUFAB1,NDUFV1,NUCB2…	831 (18)
IKBKE		kinase		1.203	bias	0.000764	ACLY,ALDOC,DLST,ENO3,HLA-A,IDH3A,IFI16,IFIT2,IFIT3,LDHA,PDK3,PFKL,PGM1,SLC16A1,SLC2A1,STAT1,TPI1	709 (14)
EIF2AK3		kinase		1.177	bias	0.00311	AARS1,ABCF2,BECN1,CARS1,CLCN3,CPOX,DNAJC3,EPRS1,ERO1A,HSPA5,IARS1,LARS1,SARS1,SCN5A,SQSTM1,TARS1,WFS1,YARS1	98 (4)
AKT1	0.339	kinase		0.604		0.0149	ACLY,ACTC1,AIP,AKR1B10,ARL6IP1,ATP6V1E1,BAD,BCL2L1,CASP3,CD74,CTNNB1,EBP,EZR,FASN,FN1,FSTL1,GATM,GCSH,GOT2,GSTA5,HNRNPM,ITGB1,LDHB,LIPA,MATR3,NEXN,PIK3R1,PKM,PLG,PRKAR1A,PTGS1,RAB11A,SLC2A1,VCAN,VIM
FLT1		kinase		0.5		0.000543	ACTN4,ACTR2,ADD1,CANX,CLIC4,DDX3X,G3BP2,HK1,ICAM1,PREB,PRKAR1A,PTBP1,RBBP4,RDX,TOMM22,YWHAZ	270 (5)
PRKCI		kinase		0.479	bias	0.00238	COPB2,EZR,FASN,HK1,HK2,KCNJ11,SF3B1,SLC2A1	264 (7)
PKM	0.191	kinase		0.293		4.23e-06	ACLY,ACOX1,ALDOA,BCL2L1,ENO3,FH,HK2,ITGB1,LDHA,MLYCD,MT-CO2,PC,PGAM2,PKM,PRPS1,SDHB,SLC2A1,STAT3	735 (13)
ERBB3		kinase		0.179		0.00614	ACTA1,ACTB,Actn3,CCN1,EIF6,EZR,FBLN2,FBN1,FN1,FSTL1,LAMA4,PHGDH,PTGS1,SLK,SPARC,STAG2,TGM2,TNNT2	703 (9)
PRKAA1	0.061	kinase		-0.186		0.0379	ACOT7,ARHGDIB,CAT,COX4I1,DDAH1,FN1,GALM,HSPA5,LDHA,MLYCD,MYLK,NDRG2,NPEPL1,OAT,PRKACB,PSMB8,SLC16A1,TGM2,TNS3
PRKAA2	0.096	kinase		-0.741		0.000263	ACOT7,ACTA1,ARHGDIB,COX4I1,CYBB,DDAH1,FABP4,FASN,FN1,GALM,HSPA5,LDHA,MYLK,NDRG2,NPEPL1,OAT,P4HB,SLC16A1,TGM2,TNS3,VIM	647 (15)
MAPK1	0.208	kinase		-0.759		0.0274	ADH1C,ANPEP,ATP1B1,CAV3,CRYL1,CTNNB1,DAB2,DDT,DDX58,EHD1,ENO3,ERAP1,ERP29,EXOC2,FN1,GBP2,HOMER1,IFI16,IFIT2,IFIT3,IFITM3,IGFBP7,LAMA4,LAP3,LGALS1,LGALS3,LGALS3BP,LMNA,MAOB,MAP3K20,MVP,PARP12,PSMB8,PSME2,STAT1,SUN2,SUOX,TAP1,UBE2I,VIM
CAB39L	0.446	kinase		-1.667	bias	0.00314	ATP6V1B2,ATP6V1E1,COX4I1,NDUFA3,NDUFA4,NDUFB2,NDUFS4,NDUFS6,UQCRB
MTOR	0.147	kinase	Inhibited	-2.177		1.2e-13	ACADL,ACADM,ACLY,ACOX1,ADPGK,AKAP13,AKR1A1,AKR1B1,ATP2A2,ATP5PB,BCL2L1,BNIP3,CAB39L,CASP3,CASP8,CAV3,CLTC,COX4I1,CPT2,CS,CTNNB1,CYCS,EFNA1,EIF3A,EPRS1,ETFA,FABP4,FADD,FASN,FN1,GLUD1,GSTZ1,HADHA,HADHB,HK1,HK2,HSP90AB1,HSP90B1,IFI16,LDHA,LDHB,LDHD,MB,MDH2,MICAL1,MLYCD,NDUFA6,PCNA,PDE4A,PDK3,PFKFB2,PGP,PKM,PRDX5,PRKAR1A,PTBP1,PTPN6,RBM5,RPS11,RPS18,S1PR1,SEC22B,SLC2A1,SMPD1,SND1,SOD1,SQSTM1,STAT1,ST…	757 (17)
PIK3CG		kinase	Inhibited	-2.412		0.515	C2,CD74,GBP2,GBP4,HLA-A,ICAM1,Iigp1,STAT1,TAP1
STK11	0.155	kinase	Inhibited	-2.943		2.4e-06	ACE,ACP6,AKR1A1,ALDOA,ATIC,Atp5e,ATP5F1C,ATP5F1D,Atp5k,COX5A,Cox5b,COX6B1,Cox7c,CS,CTNNB1,CYC1,DCTPP1,EIF3A,ENOPH1,FN1,GALM,GOT2,LDHA,LUM,MCAM,MDH2,MRPS10,MRPS15,NDUFA10,NDUFA3,NDUFA4,NDUFC2,NDUFS8,NDUFV1,NME2,NPEPL1,PGM1,PHGDH,PIK3R4,PKM,RPIA,RPS6,SDHB,TARS1,TKT,TPI1,TXNRD1,UMPS	693 (15)
INSR	-0.061	kinase	Inhibited	-5.555	bias	4.6e-13	ACAA2,ACADL,ACADM,ACADS,ACADVL,ACO2,ACOT2,ACSL1,ACTA1,ACTN4,ALAD,ALDH2,AQP1,ARFGAP2,ATP5F1A,ATP5F1B,ATP5F1D,ATP5PD,ATP5PF,ATP5PO,C2,CFL1,CKMT2,COX4I1,Cox5b,COX6A2,Cox8b,CPT2,CRAT,CS,CSTB,CYC1,CYCS,DECR1,ECHS1,ECI1,ETFA,ETFB,ETFDH,FABP4,FASN,FBLN1,FH,FHL1,GANAB,GAS1,GOT2,HADHA,HADHB,HSD17B10,HSPD1,IDH1,IDH3A,Iigp1,IQGAP1,ITGA5,LCP1,LGALS1,MAOB,MARCKSL1,MDH2,MRPS21,MVK,NAMPT,NDUFA3,NDUFA4,NSDHL,OGD…	782 (19)

### Sheet: Phosphatases
Phosphatases
Upstream Regulator	Expr Log Ratio	Molecule Type	Predicted Activation State	Activation z-score	Flags	p-value of overlap	Target Molecules in Dataset	Mechanistic Network				z-score >= 2	1
SGPP2		phosphatase	Inhibited	-2.157	bias	0.000854	DNAJA1,DNAJC3,HSP90AA1,HSPA13,HSPA5,HSPA8,HSPB7,HSPB8					0 < z-score < 2	3
PTEN	-0.043	phosphatase		-0.598		0.000698	ACAA2,ACO2,ACOX1,ACSL1,ADIPOQ,ALOX5AP,ANXA1,ARF4,ASPH,ATP5F1A,CALCRL,CD44,CDK6,CDK9,CLTA,CLTC,CNN3,COX5A,CS,CSTF3,CTNNB1,CTNNBL1,CTSZ,DHRS11,DYNC1LI2,EBP,FABP4,FASN,FGF1,FN3K,GALK1,GCAT,GPX3,GYS1,HADH,HADHA,HADHB,HCLS1,HSD17B7,IBA57,IDH2,IDH3A,IDH3G,IFI30,ITGB1,KIF3A,LDHB,LGALS3,LHPP,LRRFIP1,MACROH2A1,MAPK8,MCAM,MRC1,MT-CO2,NME2,PCBP2,PDPK1,PECR,PFKL,PGM1,PHGDH,PIK3R1,PLOD1,PTGS1,PTP4A2,PTPRC,RAB…	774 (18)				z-score <= -2	1
PTPN6	0.21	phosphatase		-0.554		0.0386	BCL2L1,CASP3,CD44,CDK6,CYBB,FN1,PTPN6,STAT3,VIM					·-2 < z-score < 0	2
PPP1R1B		phosphatase		0.551	bias	0.0101	BCL2L1,CASP3,CD44,CTNNB1,GSK3B
PTP4A1	0.152	phosphatase		1.691		2.03e-14	AARS1,ACLY,ACTN1,ACTN4,ACTR2,ACTR3,ALDOA,CLTC,DDX5,DNAJB1,EEF1A1,EEF2,EIF6,FASN,GMPS,HNRNPF,HNRNPH2,IFI16,IGFBP7,LAMA2,MAPK8,MYADM,PCNA,PIK3R1,PKM,PPM1E,PPP1R12A,PRDX1,PTP4A3,RCN2,ROCK1,ROCK2,SMS,SPARC,TAGLN2,TKT,TUBA1C,VCAN,VIM
PPP3R1	-0.122	phosphatase		1.706	bias	0.0442	AQP1,ATP2A2,C5,CACNA1C,PON1,SLC8A1
DUSP1		phosphatase	Activated	2.376		0.491	AACS,CLEC10A,CYBB,ICAM1,IFIT3,LUM,MRC1,PIK3R1,PLIN2,SYNPO
DOT1L		phosphatase				0.0253	PABPC1,RPLP0,RPS2,RPS23,TUBA1C
